# Ancestral and environmental diversity shape the immune landscape in Indonesia

**DOI:** 10.64898/2026.02.15.704933

**Authors:** Muhamad Fachrul, Pongsakorn Sukonthamarn, Pradiptajati Kusuma, Monika Meili Novita, Isabela Alvim, Isabella Apriyana, Chelzie Crenna-Darusallam, Andreas Christian, Alice Groudko, Robert Kendle, Prisca Cynthia Limardi, Evan D Mee, Sukma Oktavianthi, Lance M Peter, Lidwina Priliani, Bertha Letizia Utami, Fredrik Sokoy, Simon Abdi K. Frank, Desak Made Wihandani, Ni Nyoman Ayu Dewi, Agus Eka Darwinata, Murray P. Cox, Nicholas E. Banovich, Herawati Sudoyo, Safarina G. Malik, Irene Gallego Romero

## Abstract

Island Southeast Asia (ISEA) remains consistently underrepresented in human genomic resources despite its exceptional ancestral and lifestyle diversity. The interplay between the region’s complex population history and its environmental variation provide a window into how ancestry and environment jointly shape the human immune system. Here we report the generation of single-cell PBMC profiles from 199 Indonesians sampled across four communities in the islands of Bali and New Guinea. These groups capture diversity in regional genetic ancestries (East Asian-like and Papuan-like) and lifestyle contrasts (urban versus rural communities in Bali; highland versus lowland communities in New Guinea). We identify over 4,000 expression quantitative trait loci (eQTLs) across nine immune cell types, including eQTLs driven by introgression from both Neanderthals and Denisovans at genes such as *IL7R*, *HLA-E*, or *STAT2*. We also find evidence of local ancestry driving gene-by-environment interactions at pathogen receptors such as *MARCO*, although the majority of gene-by-environment interactions are not driven by differences in genetic structure between populations. Beyond direct genetic effects, we construct gene co-expression networks that consistently identify environmental signatures, as well as T-cell receptor repertoires that distinguish specific communities, with excess representation of interferon-stimulated genes in rural, but not urban samples. This work establishes a framework for population-aware functional genomics in understudied regions and highlights how ancestral and environmental diversity jointly shape human immunity in this globally important yet underrepresented region.
