## Supplementary table 1 for "Ancestral and environmental diversity shape the immune landscape in Indonesia"

### Sheet: Table_S1_CellRanger_QC_Summary
Table S1. CellRanger QC Summary (per batch)
Batch	Estimated Number of Cells	Mean Reads per Cell	Median Genes per Cell	Number of Reads	Valid Barcodes	Sequencing Saturation	Q30 Bases in Barcode	Q30 Bases in RNA Read	Q30 Bases in RNA Read 2	Q30 Bases in UMI	Reads Mapped to Genome	Reads Mapped Confidently to Genome	Reads Mapped Confidently to Intergenic Regions	Reads Mapped Confidently to Intronic Regions	Reads Mapped Confidently to Exonic Regions	Reads Mapped Confidently to Transcriptome	Reads Mapped Antisense to Gene	Fraction Reads in Cells	Total Genes Detected	Median UMI Counts per Cell	Included?
CZISVI_IPL001	7291	16741	1591	122061564	84.9	48.9	94.6	89.8	90.3	95.6	89	66.3	6.5	13.6	46.1	52	7.3	87.2	24469	3549	No
CZISVI_IPL002	31232	31460	1985	982544356	89.9	62.6	94.1	89.9	88.7	95	86.8	68.5	3.8	12.6	52.1	58.9	5.4	91.3	29749	4865	Yes
CZISVI_IPL003	25991	28762	1991	747540711	85.3	59.8	94.7	93.5	91.1	96.3	91.9	71.2	5.6	10.2	55.5	56.6	8	96.8	26733	4904	Yes
CZISVI_IPL004	27888	9129	1122	254599704	83.2	29.3	94.5	93.3	90.5	96.1	91.3	65.5	6.1	10.2	49.1	51	7.4	95.6	25338	2400	Yes
CZISVI_IPL005	27864	21879	1750	609646191	84.2	46.7	94.7	93.6	90.6	96.4	90.6	64.6	5.1	10.3	49.1	51.2	7.3	96.6	26730	4374	Yes
CZISVI_IPL006	28843	11166	1258	322073798	84.2	34.3	94.6	93.4	89.9	96.2	90.6	66.9	5.7	10.9	50.4	53	7.3	95.7	25855	2809	Yes
CZISVI_IPL007	42840	26424	1978	1132010515	86.4	57.4	94.4	93.2	90.8	96.1	91.3	66.1	5.1	10.9	50.1	51.5	8.6	97.7	27561	4588	Yes
CZISVI_IPL008	26876	16654	1510	447585515	84.4	46.2	94.6	93.3	90.4	96.1	90.6	67.1	5	9.6	52.5	54.5	6.6	96.7	26077	3610	Yes
CZISVI_IPL009	30241	29993	1862	907032563	85.2	57.3	94.7	93.6	91.1	96.3	91.7	64.3	4.5	8.9	51	52.6	6.5	97.5	26989	5110	Yes
CZISVI_IPL010	28421	41065	1747	1167111151	84.7	66	94.5	93.2	88.8	96.1	88.5	55.6	5.2	9.2	41.2	44.2	5.5	94.4	27022	4439	Yes
CZISVI_IPL011	29537	29675	1859	876505631	83.9	58.6	94.6	93.3	89.7	96.2	90.2	65.7	5.3	10	50.3	52.7	6.7	97	27014	4783	Yes
CZISVI_IPL012	26590	49680	2059	1320999496	83.7	72.3	94.5	93.3	90.7	96.1	91.7	64.7	5	9.9	49.8	51.9	6.9	97.3	27142	5478	Yes
CZISVI_IPL013	27313	35169	1976	960575359	84.3	63.3	94.5	93.4	90.8	96.2	91.6	67.9	5.3	10.1	52.4	54.6	6.9	97.1	26916	5137	Yes
CZISVI_IPL014	21449	28686	1641	615278395	84.8	57.4	94.5	93.2	88.3	96.1	87.5	56.9	4.8	8.7	43.4	46	5.3	94.8	26208	4231	Yes
CZISVI_IPL015	27102	15383	1466	416903475	84.7	42.9	94.7	93.7	92	96.3	93.3	69.4	6	9.7	53.7	54.7	7.7	96.7	25956	3442	Yes
CZISVI_IPL016	25761	80016	2137	2061298120	83.9	81.5	94.5	93.2	91.4	96.1	92.5	66.3	6.3	9.9	50.2	51.5	7.6	97.2	28156	5773	Yes
CZISVI_IPL017	38437	17268	1457	663741550	85.7	51.2	94.7	93.6	91.5	96.3	91.5	69	5.5	10.2	53.2	55.4	7.1	97.2	26809	3405	Yes
CZISVI_IPL018	30354	17225	1598	522836120	84	44.5	94.7	93.6	92.1	96.3	92.6	70.3	6.2	10.4	53.6	54.7	8.3	97.5	26506	3832	Yes
CZISVI_IPL019	28737	17346	1409	498458515	83.1	48.4	94.4	93.2	89.8	96.1	89.5	66.2	6.6	10.4	49.2	50.8	7.9	97.4	26553	3327	Yes
CZISVI_IPL020	26606	11933	1080	317502584	81.8	38	94.5	93	88.9	96.1	87.9	56.2	7.3	10.4	38.5	41.6	6.6	93.8	25479	2299	Yes
CZISVI_IPL021	1924	393741	1948	757558323	79.4	92.8	94.4	92.3	88.7	96.2	87.9	45	8.1	12.5	24.4	29.8	6.5	88	23325	5032	No
CZISVI_IPL022	29652	6534	966	193744723	84.3	25.8	94.7	93.5	91.9	96.2	92.6	71.8	6.1	11.3	54.4	55.4	9.2	97.3	25130	1915	Yes
CZISVI_IPL023	27755	22465	1705	623518000	84.4	52.8	94.6	93.4	91.4	96.1	92.4	69.7	5.7	9.6	54.4	55.8	7.2	97.5	26481	4239	Yes
CZISVI_IPL024	32015	37403	1886	1197442046	83	65.9	94.5	93.2	91.2	96.1	91.5	66.3	5.9	10.1	50.3	52	7.6	97.5	27340	4772	Yes
CZISVI_IPL025	31347	10425	1256	326802522	83.5	33	94.6	93.4	90.4	96.2	90.4	67.3	5.4	10.2	51.6	53.2	7.7	97.2	25978	2676	Yes
CZISVI_IPL026	27581	9675	1061	266850129	82.5	37.7	94.6	93.2	91.7	96.1	91.6	66.3	6.1	9.9	50.2	52.2	7.1	97.1	25480	2206	Yes
CZISVI_IPL027	29582	11050	1313	326887603	82.2	33.1	94.6	93.4	90.7	96.2	91.5	66.3	5.6	10.5	50.2	52.2	7.5	97.6	26049	2848	Yes
CZISVI_IPL028	46078	17700	1266	815592980	85.9	53	94.5	93.3	90.5	96.1	91.6	55.9	5.6	9	41.2	43.5	6	96.9	27020	2887	Yes
CZISVI_IPL029	35952	10440	1271	375342785	84.6	34.4	94.6	93.4	89.8	96.2	90.1	65.3	6.4	11.1	47.8	50.2	7.8	96.2	26205	2605	Yes
