## Supplementary table 2 for "Ancestral and environmental diversity shape the immune landscape in Indonesia"

### Sheet: donor_ct_freq_meta
Table S3. Per donor information.
Var1	Cells	sampleID	orig.ident	Village	Sex	Malaria	Fever	Age	Time_to_isolation	Time_to_isolation_bin	Ancestry_group	batch
CZIDPSD001	2591	DPS_001	CZISVI_IPL027	Denpasar	Female	Neg (-)	No	39	0.6	[0,5)	Balinese	batch27
CZIDPSD002	2310	DPS_002	CZISVI_IPL023	Denpasar	Female	Neg (-)	No	45	0.5	[0,5)	Balinese	batch23
CZIDPSD003	3289	DPS_003	CZISVI_IPL003	Denpasar	Male	Neg (-)	No	41	0.4	[0,5)	Balinese	batch3
CZIDPSD004	2481	DPS_004	CZISVI_IPL013	Denpasar	Female	Neg (-)	No	42	0.3	[0,5)	Balinese	batch13
CZIDPSD005	2363	DPS_005	CZISVI_IPL002	Denpasar	Female	Neg (-)	No	37	1.3	[0,5)	Balinese	batch2
CZIDPSD006	2097	DPS_006	CZISVI_IPL025	Denpasar	Male	Neg (-)	No	48	1.2	[0,5)	Balinese	batch25
CZIDPSD007	2712	DPS_007	CZISVI_IPL026	Denpasar	Male	Neg (-)	No	44	1.2	[0,5)	Balinese	batch26
CZIDPSD008	1993	DPS_008	CZISVI_IPL014	Denpasar	Male	Neg (-)	No	34	1.1	[0,5)	Balinese	batch14
CZIDPSD009	2649	DPS_009	CZISVI_IPL022	Denpasar	Male	Neg (-)	No	37	2.8	[0,5)	Balinese	batch22
CZIDPSD010	2768	DPS_010	CZISVI_IPL023	Denpasar	Female	Neg (-)	No	39	2.8	[0,5)	Balinese	batch23
CZIDPSD011	1805	DPS_011	CZISVI_IPL016	Denpasar	Male	Neg (-)	No	43	2.8	[0,5)	Balinese	batch16
CZIDPSD012	2866	DPS_012	CZISVI_IPL008	Denpasar	Male	Neg (-)	No	42	2.7	[0,5)	Balinese	batch8
CZIDPSD013	3097	DPS_013	CZISVI_IPL018	Denpasar	Female	Neg (-)	No	39	3.5	[0,5)	Balinese	batch18
CZIDPSD014	2610	DPS_014	CZISVI_IPL019	Denpasar	Female	Neg (-)	No	41	3.5	[0,5)	Balinese	batch19
CZIDPSD015	3291	DPS_015	CZISVI_IPL017	Denpasar	Female	Neg (-)	No	38	3.4	[0,5)	Balinese	batch17
CZIDPSD016	2351	DPS_016	CZISVI_IPL004	Denpasar	Female	Neg (-)	No	47	3.4	[0,5)	Balinese	batch4
CZIDPSD017	1379	DPS_017	CZISVI_IPL020	Denpasar	Female	Neg (-)	No	34	5.3	[5,10)	Balinese	batch20
CZIDPSD018	2490	DPS_018	CZISVI_IPL022	Denpasar	Female	Neg (-)	No	40	5.4	[5,10)	Balinese	batch22
CZIDPSD019	3267	DPS_019	CZISVI_IPL011	Denpasar	Female	Neg (-)	No	46	5.4	[5,10)	Balinese	batch11
CZIDPSD020	3037	DPS_020	CZISVI_IPL025	Denpasar	Female	Neg (-)	No	44	4.9	[0,5)	Balinese	batch25
CZIDPSD021	2229	DPS_021	CZISVI_IPL015	Denpasar	Male	Neg (-)	No	51	5.7	[5,10)	Balinese	batch15
CZIDPSD022	2891	DPS_022	CZISVI_IPL010	Denpasar	Male	Neg (-)	No	39	5.5	[5,10)	Balinese	batch10
CZIDPSD023	3208	DPS_023	CZISVI_IPL024	Denpasar	Female	Neg (-)	No	35	5.5	[5,10)	Balinese	batch24
CZIDPSD024	2594	DPS_024	CZISVI_IPL005	Denpasar	Female	Neg (-)	No	46	5.3	[5,10)	Balinese	batch5
CZIDPSD025	2838	DPS_025	CZISVI_IPL012	Denpasar	Male	Neg (-)	No	51	7	[5,10)	Balinese	batch12
CZIDPSD026	2596	DPS_026	CZISVI_IPL022	Denpasar	Female	Neg (-)	No	44	6.8	[5,10)	Balinese	batch22
CZIDPSD027	2015	DPS_027	CZISVI_IPL007	Denpasar	Female	Neg (-)	No	53	6.8	[5,10)	Balinese	batch7
CZIDPSD028	2620	DPS_028	CZISVI_IPL024	Denpasar	Male	Neg (-)	No	54	6.7	[5,10)	Balinese	batch24
CZIDPSD029	2557	DPS_029	CZISVI_IPL006	Denpasar	Female	Neg (-)	No	39	7.4	[5,10)	Balinese	batch6
CZIDPSD030	2674	DPS_030	CZISVI_IPL009	Denpasar	Male	Neg (-)	No	49	7.2	[5,10)	Balinese	batch9
CZIDPSD031	2950	DPS_031	CZISVI_IPL024	Denpasar	Male	Neg (-)	No	47	7.1	[5,10)	Balinese	batch24
CZIDPSD032	2671	DPS_032	CZISVI_IPL013	Denpasar	Male	Neg (-)	No	54	7	[5,10)	Balinese	batch13
CZIDPSD033	2837	DPS_033	CZISVI_IPL024	Denpasar	Male	Neg (-)	No	40	21.5	[20,25)	Balinese	batch24
CZIDPSD034	2865	DPS_034	CZISVI_IPL003	Denpasar	Female	Neg (-)	No	33	0.7	[0,5)	Balinese	batch3
CZIDPSD035	2439	DPS_035	CZISVI_IPL026	Denpasar	Male	Neg (-)	No	42	0.7	[0,5)	Balinese	batch26
CZIDPSD036	2533	DPS_036	CZISVI_IPL002	Denpasar	Male	Neg (-)	No	45	0.6	[0,5)	Balinese	batch2
CZIDPSD037	1958	DPS_037	CZISVI_IPL014	Denpasar	Female	Neg (-)	No	26	1.4	[0,5)	Balinese	batch14
CZIDPSD038	3153	DPS_038	CZISVI_IPL026	Denpasar	Female	Neg (-)	No	48	1.3	[0,5)	Balinese	batch26
CZIDPSD039	2664	DPS_039	CZISVI_IPL023	Denpasar	Female	Neg (-)	No	37	1.3	[0,5)	Balinese	batch23
CZIDPSD040	2376	DPS_040	CZISVI_IPL016	Denpasar	Female	Neg (-)	No	46	1.2	[0,5)	Balinese	batch16
CZIDPSD041	3059	DPS_041	CZISVI_IPL027	Denpasar	Male	Neg (-)	No	31	3.2	[0,5)	Balinese	batch27
CZIDPSD042	2699	DPS_042	CZISVI_IPL008	Denpasar	Female	Neg (-)	No	31	3.2	[0,5)	Balinese	batch8
CZIDPSD043	3196	DPS_043	CZISVI_IPL018	Denpasar	Male	Neg (-)	No	57	3.1	[0,5)	Balinese	batch18
CZIDPSD044	2776	DPS_044	CZISVI_IPL019	Denpasar	Male	Neg (-)	No	42	3	[0,5)	Balinese	batch19
CZIDPSD045	3207	DPS_045	CZISVI_IPL017	Denpasar	Male	Neg (-)	No	43	3.8	[0,5)	Balinese	batch17
CZIDPSD046	2435	DPS_046	CZISVI_IPL004	Denpasar	Female	Neg (-)	No	44	3.7	[0,5)	Balinese	batch4
CZIDPSD047	5508	DPS_047	CZISVI_IPL020	Denpasar	Female	Neg (-)	No	47	3.6	[0,5)	Balinese	batch20
CZIDPSD048	2202	DPS_048	CZISVI_IPL019	Denpasar	Male	Neg (-)	No	39	3.5	[0,5)	Balinese	batch19
CZIDPSD049	3014	DPS_049	CZISVI_IPL011	Denpasar	Female	Neg (-)	No	39	4.5	[0,5)	Balinese	batch11
CZIDPSD050	3694	DPS_050	CZISVI_IPL028	Denpasar	Male	Neg (-)	No	40	4.4	[0,5)	Balinese	batch28
CZIDPSD051	2359	DPS_051	CZISVI_IPL015	Denpasar	Female	Neg (-)	No	35	4.3	[0,5)	Balinese	batch15
CZIDPSD052	1898	DPS_052	CZISVI_IPL012	Denpasar	Male	Neg (-)	No	41	4.2	[0,5)	Balinese	batch12
CZIDPSD053	3279	DPS_053	CZISVI_IPL025	Denpasar	Male	Neg (-)	No	38	5.7	[5,10)	Balinese	batch25
CZIDPSD054	2342	DPS_054	CZISVI_IPL005	Denpasar	Male	Neg (-)	No	43	5.5	[5,10)	Balinese	batch5
CZIDPSD055	3637	DPS_055	CZISVI_IPL010	Denpasar	Female	Neg (-)	No	42	5.4	[5,10)	Balinese	batch10
CZIDPSD056	3391	DPS_056	CZISVI_IPL025	Denpasar	Male	Neg (-)	No	44	5.3	[5,10)	Balinese	batch25
CZIDPSD057	2344	DPS_057	CZISVI_IPL007	Denpasar	Male	Neg (-)	No	23	6.1	[5,10)	Balinese	batch7
CZIDPSD058	4621	DPS_058	CZISVI_IPL020	Denpasar	Male	Neg (-)	No	23	6	[5,10)	Balinese	batch20
CZIDPSD059	2228	DPS_059	CZISVI_IPL006	Denpasar	Male	Neg (-)	No	37	6	[5,10)	Balinese	batch6
CZIDPSD060	3474	DPS_060	CZISVI_IPL009	Denpasar	Male	Neg (-)	No	41	5.8	[5,10)	Balinese	batch9
CZIPDWD001	2852	PDW_001	CZISVI_IPL016	Pedawa	Male	Neg (-)	No	52	3.5	[0,5)	Balinese	batch16
CZIPDWD002	2522	PDW_002	CZISVI_IPL005	Pedawa	Female	Neg (-)	No	50	3.5	[0,5)	Balinese	batch5
CZIPDWD003	3213	PDW_003	CZISVI_IPL008	Pedawa	Female	Neg (-)	No	52	3.4	[0,5)	Balinese	batch8
CZIPDWD004	2419	PDW_004	CZISVI_IPL002	Pedawa	Female	Neg (-)	No	55	3.4	[0,5)	Balinese	batch2
CZIPDWD005	2410	PDW_005	CZISVI_IPL015	Pedawa	Male	Neg (-)	No	40	4.2	[0,5)	Balinese	batch15
CZIPDWD006	2006	PDW_006	CZISVI_IPL022	Pedawa	Male	Neg (-)	No	47	4.1	[0,5)	Balinese	batch22
CZIPDWD007	2622	PDW_007	CZISVI_IPL026	Pedawa	Male	Neg (-)	No	60	4.1	[0,5)	Balinese	batch26
CZIPDWD008	2109	PDW_008	CZISVI_IPL009	Pedawa	Male	Neg (-)	No	55	4	[0,5)	Balinese	batch9
CZIPDWD009	2628	PDW_009	CZISVI_IPL012	Pedawa	Female	Neg (-)	No	54	5.7	[5,10)	Balinese	batch12
CZIPDWD010	2699	PDW_010	CZISVI_IPL025	Pedawa	Male	Neg (-)	No	47	6	[5,10)	Balinese	batch25
CZIPDWD011	3127	PDW_011	CZISVI_IPL003	Pedawa	Male	Neg (-)	No	42	5.8	[5,10)	Balinese	batch3
CZIPDWD012	2588	PDW_012	CZISVI_IPL025	Pedawa	Male	Neg (-)	No	43	5.5	[5,10)	Balinese	batch25
CZIPDWD013	2460	PDW_013	CZISVI_IPL014	Pedawa	Male	Neg (-)	No	45	6.3	[5,10)	Balinese	batch14
CZIPDWD014	2307	PDW_014	CZISVI_IPL007	Pedawa	Male	Neg (-)	No	52	6.2	[5,10)	Balinese	batch7
CZIPDWD015	3054	PDW_015	CZISVI_IPL026	Pedawa	Female	Neg (-)	No	46	6.2	[5,10)	Balinese	batch26
CZIPDWD016	2500	PDW_016	CZISVI_IPL023	Pedawa	Female	Neg (-)	No	41	6.1	[5,10)	Balinese	batch23
CZIPDWD017	2467	PDW_017	CZISVI_IPL011	Pedawa	Male	Neg (-)	No	37	7	[5,10)	Balinese	batch11
CZIPDWD018	2685	PDW_018	CZISVI_IPL017	Pedawa	Female	Neg (-)	No	53	6.9	[5,10)	Balinese	batch17
CZIPDWD019	2096	PDW_019	CZISVI_IPL004	Pedawa	Male	Neg (-)	No	38	6.9	[5,10)	Balinese	batch4
CZIPDWD020	2917	PDW_020	CZISVI_IPL013	Pedawa	Female	Neg (-)	No	48	6.8	[5,10)	Balinese	batch13
CZIPDWD021	2742	PDW_021	CZISVI_IPL028	Pedawa	Female	Neg (-)	No	54	7.7	[5,10)	Balinese	batch28
CZIPDWD022	2986	PDW_022	CZISVI_IPL016	Pedawa	Female	Neg (-)	No	44	7.6	[5,10)	Balinese	batch16
CZIPDWD023	3980	PDW_023	CZISVI_IPL020	Pedawa	Male	Neg (-)	No	57	7.4	[5,10)	Balinese	batch20
CZIPDWD024	3375	PDW_024	CZISVI_IPL017	Pedawa	Male	Neg (-)	No	51	7.4	[5,10)	Balinese	batch17
CZIPDWD025	2486	PDW_025	CZISVI_IPL006	Pedawa	Male	Neg (-)	No	48	8.3	[5,10)	Balinese	batch6
CZIPDWD026	3004	PDW_026	CZISVI_IPL010	Pedawa	Male	Neg (-)	No	51	8.2	[5,10)	Balinese	batch10
CZIPDWD027	2667	PDW_027	CZISVI_IPL005	Pedawa	Male	Neg (-)	No	54	8.2	[5,10)	Balinese	batch5
CZIPDWD028	3039	PDW_028	CZISVI_IPL003	Pedawa	Female	Neg (-)	No	39	8.2	[5,10)	Balinese	batch3
CZIPDWD029	2562	PDW_029	CZISVI_IPL008	Pedawa	Male	Neg (-)	No	51	8.9	[5,10)	Balinese	batch8
CZIPDWD030	2854	PDW_030	CZISVI_IPL015	Pedawa	Male	Neg (-)	No	47	8.9	[5,10)	Balinese	batch15
CZIPDWD031	2696	PDW_031	CZISVI_IPL022	Pedawa	Male	Neg (-)	No	58	8.7	[5,10)	Balinese	batch22
CZIPDWD032	2701	PDW_032	CZISVI_IPL019	Pedawa	Male	Neg (-)	No	31	8.6	[5,10)	Balinese	batch19
CZIPDWD033	2453	PDW_033	CZISVI_IPL009	Pedawa	Female	Neg (-)	No	51	23.7	[20,25)	Balinese	batch9
CZIPDWD034	2801	PDW_034	CZISVI_IPL012	Pedawa	Female	Neg (-)	No	57	23.7	[20,25)	Balinese	batch12
CZIPDWD036	2682	PDW_036	CZISVI_IPL024	Pedawa	Male	Neg (-)	No	48	23.5	[20,25)	Balinese	batch24
CZIPDWD037	2356	PDW_037	CZISVI_IPL002	Pedawa	Male	Neg (-)	No	32	23.5	[20,25)	Balinese	batch2
CZIPDWD038	2029	PDW_038	CZISVI_IPL024	Pedawa	Female	Neg (-)	No	41	23.4	[20,25)	Balinese	batch24
CZIPDWD039	3300	PDW_039	CZISVI_IPL027	Pedawa	Female	Neg (-)	No	34	23.4	[20,25)	Balinese	batch27
CZIPDWD040	2233	PDW_040	CZISVI_IPL013	Pedawa	Female	Neg (-)	No	52	23.2	[20,25)	Balinese	batch13
CZIPDWD041	1573	PDW_041	CZISVI_IPL007	Pedawa	Female	Neg (-)	No	51	23.2	[20,25)	Balinese	batch7
CZIPDWD042	2314	PDW_042	CZISVI_IPL019	Pedawa	Female	Neg (-)	No	44	24	[20,25)	Balinese	batch19
CZIPDWD043	2131	PDW_043	CZISVI_IPL023	Pedawa	Male	Neg (-)	No	38	23	[20,25)	Balinese	batch23
CZIPDWD044	2421	PDW_044	CZISVI_IPL011	Pedawa	Female	Neg (-)	No	54	23.7	[20,25)	Balinese	batch11
CZIPDWD045	2420	PDW_045	CZISVI_IPL027	Pedawa	Male	Neg (-)	No	43	23.6	[20,25)	Balinese	batch27
CZIPDWD046	2876	PDW_046	CZISVI_IPL018	Pedawa	Female	Neg (-)	No	53	24.4	[20,25)	Balinese	batch18
CZIPDWD047	1961	PDW_047	CZISVI_IPL004	Pedawa	Female	Neg (-)	No	48	23.9	[20,25)	Balinese	batch4
CZIPDWD048	2158	PDW_048	CZISVI_IPL014	Pedawa	Male	Neg (-)	No	35	23.6	[20,25)	Balinese	batch14
CZIPDWD049	2125	PDW_049	CZISVI_IPL023	Pedawa	Male	Neg (-)	No	58	23.4	[20,25)	Balinese	batch23
CZIPDWD050	3067	PDW_050	CZISVI_IPL010	Pedawa	Female	Neg (-)	No	54	26.9	[25,30)	Balinese	batch10
CZIPDWD051	2524	PDW_051	CZISVI_IPL020	Pedawa	Female	Neg (-)	No	29	26.9	[25,30)	Balinese	batch20
CZIPDWD052	2248	PDW_052	CZISVI_IPL018	Pedawa	Male	Neg (-)	No	48	26.8	[25,30)	Balinese	batch18
CZIPDWD053	2418	PDW_053	CZISVI_IPL006	Pedawa	Female	Neg (-)	No	45	26.7	[25,30)	Balinese	batch6
CZISERD001	1420	SER_001	CZISVI_IPL027	Sereh	Male	Neg (-)	No	42	15.4	[15,20)	Papuan	batch27
CZISERD002	1576	SER_002	CZISVI_IPL002	Sereh	Female	Neg (-)	No	43	15.5	[15,20)	Papuan	batch2
CZISERD003	2651	SER_003	CZISVI_IPL003	Sereh	Female	Neg (-)	No	38	15.4	[15,20)	Papuan	batch3
CZISERD004	2067	SER_004	CZISVI_IPL015	Sereh	Male	Pos (+) P. vivax, P. malariae, or P. ovale	No	45	15.4	[15,20)	Papuan	batch15
CZISERD005	1645	SER_005	CZISVI_IPL005	Sereh	Female	Neg (-)	No	57	15.2	[15,20)	Papuan	batch5
CZISERD006	2319	SER_006	CZISVI_IPL006	Sereh	Male	Neg (-)	No	32	17.1	[15,20)	Papuan	batch6
CZISERD007	2757	SER_007	CZISVI_IPL010	Sereh	Male	Neg (-)	No	19	17	[15,20)	Papuan	batch10
CZISERD009	1786	SER_009	CZISVI_IPL013	Sereh	Male	Neg (-)	No	20	17	[15,20)	Papuan	batch13
CZISERD010	2114	SER_010	CZISVI_IPL023	Sereh	Male	Neg (-)	No	19	16.8	[15,20)	Papuan	batch23
CZISERD011	2133	SER_011	CZISVI_IPL009	Sereh	Female	Neg (-)	No	26	16.8	[15,20)	Papuan	batch9
CZISERD012	1528	SER_012	CZISVI_IPL003	Sereh	Male	Neg (-)	No	21	16.8	[15,20)	Papuan	batch3
CZISERD013	2262	SER_013	CZISVI_IPL016	Sereh	Male	Neg (-)	No	23	17.4	[15,20)	Papuan	batch16
CZISERD014	667	SER_014	CZISVI_IPL014	Sereh	Female	Neg (-)	Yes	39	17.3	[15,20)	Papuan	batch14
CZISERD015	1656	SER_015	CZISVI_IPL024	Sereh	Female	Neg (-)	Yes	43	17.2	[15,20)	Papuan	batch24
CZISERD016	1722	SER_016	CZISVI_IPL011	Sereh	Male	Pos (+) P. falciparum	No	25	17.1	[15,20)	Papuan	batch11
CZISERD017	2010	SER_017	CZISVI_IPL007	Sereh	Male	Neg (-)	No	22	17.1	[15,20)	Papuan	batch7
CZISERD019	2378	SER_019	CZISVI_IPL018	Sereh	Male	Neg (-)	No	30	16.8	[15,20)	Papuan	batch18
CZISERD020	1928	SER_020	CZISVI_IPL026	Sereh	Female	Neg (-)	No	33	29.5	[25,30)	Papuan	batch26
CZISERD021	2271	SER_021	CZISVI_IPL004	Sereh	Male	Pos (+) P. falciparum	Yes	27	29.4	[25,30)	Papuan	batch4
CZISERD022	1637	SER_022	CZISVI_IPL008	Sereh	Female	Pos (+) P. falciparum	No	29	29.3	[25,30)	Papuan	batch8
CZISERD023	1635	SER_023	CZISVI_IPL012	Sereh	Female	Neg (-)	No	21	29.2	[25,30)	Papuan	batch12
CZISERD024	1989	SER_024	CZISVI_IPL018	Sereh	Female	Neg (-)	No	40	29.1	[25,30)	Papuan	batch18
CZISERD025	2019	SER_025	CZISVI_IPL015	Sereh	Female	Neg (-)	No	44	29	[25,30)	Papuan	batch15
CZISERD026	1712	SER_026	CZISVI_IPL005	Sereh	Female	Pos (+) P. vivax, P. malariae, or P. ovale	Yes	54	28.9	[25,30)	Papuan	batch5
CZISERD027	2241	SER_027	CZISVI_IPL006	Sereh	Female	Neg (-)	Yes	45	29.7	[25,30)	Papuan	batch6
CZISERD028	880	SER_028	CZISVI_IPL010	Sereh	Female	Neg (-)	Yes	46	31.3	[30,35)	Papuan	batch10
CZISERD029	2029	SER_029	CZISVI_IPL027	Sereh	Female	Neg (-)	No	28	31.3	[30,35)	Papuan	batch27
CZISERD030	2264	SER_030	CZISVI_IPL013	Sereh	Female	Neg (-)	No	29	31.2	[30,35)	Papuan	batch13
CZISERD031	1887	SER_031	CZISVI_IPL019	Sereh	Female	Neg (-)	No	30	31	[30,35)	Papuan	batch19
CZISERD032	1883	SER_032	CZISVI_IPL009	Sereh	Female	Neg (-)	No	23	31	[30,35)	Papuan	batch9
CZISERD034	1701	SER_034	CZISVI_IPL002	Sereh	Male	Neg (-)	No	23	30.7	[30,35)	Papuan	batch2
CZISERD035	979	SER_035	CZISVI_IPL014	Sereh	Female	Neg (-)	No	36	30.1	[30,35)	Papuan	batch14
CZISERD036	3093	SER_036	CZISVI_IPL020	Sereh	Male	NA	No	20	31	[30,35)	Papuan	batch20
CZISERD037	1613	SER_037	CZISVI_IPL011	Sereh	Male	Neg (-)	No	18	30.9	[30,35)	Papuan	batch11
CZISERD038	1792	SER_038	CZISVI_IPL007	Sereh	Female	Pos (+) P. falciparum	No	34	31	[30,35)	Papuan	batch7
CZISERD039	2600	SER_039	CZISVI_IPL017	Sereh	Female	Neg (-)	No	28	30.7	[30,35)	Papuan	batch17
CZISERD040	1853	SER_040	CZISVI_IPL025	Sereh	Male	Pos (+) P. falciparum	Yes	22	28.9	[25,30)	Papuan	batch25
CZISERD041	2414	SER_041	CZISVI_IPL004	Sereh	Male	Neg (-)	No	20	28.9	[25,30)	Papuan	batch4
CZISERD042	1554	SER_042	CZISVI_IPL008	Sereh	Male	Neg (-)	No	22	28.8	[25,30)	Papuan	batch8
CZISERD043	1693	SER_043	CZISVI_IPL012	Sereh	Female	Neg (-)	No	38	28.9	[25,30)	Papuan	batch12
CZISERD044	2530	SER_044	CZISVI_IPL017	Sereh	Male	Neg (-)	Yes	21	28.8	[25,30)	Papuan	batch17
CZISERD045	2227	SER_045	CZISVI_IPL022	Sereh	Female	Neg (-)	No	57	28.8	[25,30)	Papuan	batch22
CZIYOBD001	2370	YOB_001	CZISVI_IPL028	Yoboi	Male	Neg (-)	No	27	13.4	[10,15)	Papuan	batch28
CZIYOBD002	2227	YOB_002	CZISVI_IPL005	Yoboi	Male	Neg (-)	No	35	13.4	[10,15)	Papuan	batch5
CZIYOBD003	1699	YOB_003	CZISVI_IPL007	Yoboi	Male	Neg (-)	No	24	13.4	[10,15)	Papuan	batch7
CZIYOBD004	1997	YOB_004	CZISVI_IPL027	Yoboi	Male	Neg (-)	No	38	13.3	[10,15)	Papuan	batch27
CZIYOBD005	2081	YOB_005	CZISVI_IPL002	Yoboi	Female	Neg (-)	No	24	13.3	[10,15)	Papuan	batch2
CZIYOBD006	2368	YOB_006	CZISVI_IPL015	Yoboi	Female	Neg (-)	No	38	13.3	[10,15)	Papuan	batch15
CZIYOBD007	2369	YOB_007	CZISVI_IPL022	Yoboi	Female	Neg (-)	No	51	13.2	[10,15)	Papuan	batch22
CZIYOBD008	1614	YOB_008	CZISVI_IPL003	Yoboi	Male	Neg (-)	No	32	13.2	[10,15)	Papuan	batch3
CZIYOBD009	2347	YOB_009	CZISVI_IPL019	Yoboi	Male	Neg (-)	No	43	16.2	[15,20)	Papuan	batch19
CZIYOBD010	2359	YOB_010	CZISVI_IPL013	Yoboi	Male	Neg (-)	No	23	16.2	[15,20)	Papuan	batch13
CZIYOBD011	5104	YOB_011	CZISVI_IPL010	Yoboi	Female	Neg (-)	No	49	16.2	[15,20)	Papuan	batch10
CZIYOBD012	2037	YOB_012	CZISVI_IPL013	Yoboi	Male	Pos (+) P. vivax, P. malariae, or P. ovale	No	26	16.2	[15,20)	Papuan	batch13
CZIYOBD014	2360	YOB_014	CZISVI_IPL008	Yoboi	Female	Neg (-)	No	42	16.1	[15,20)	Papuan	batch8
CZIYOBD015	1760	YOB_015	CZISVI_IPL004	Yoboi	Female	Neg (-)	No	50	15.9	[15,20)	Papuan	batch4
CZIYOBD017	2107	YOB_017	CZISVI_IPL016	Yoboi	Male	Neg (-)	No	48	18.9	[15,20)	Papuan	batch16
CZIYOBD018	2651	YOB_018	CZISVI_IPL017	Yoboi	Male	Neg (-)	No	40	19	[15,20)	Papuan	batch17
CZIYOBD019	1719	YOB_019	CZISVI_IPL025	Yoboi	Male	Neg (-)	No	38	19	[15,20)	Papuan	batch25
CZIYOBD020	2099	YOB_020	CZISVI_IPL006	Yoboi	Female	Neg (-)	No	52	18.8	[15,20)	Papuan	batch6
CZIYOBD021	2482	YOB_021	CZISVI_IPL027	Yoboi	Female	Neg (-)	No	48	18.9	[15,20)	Papuan	batch27
CZIYOBD022	2540	YOB_022	CZISVI_IPL018	Yoboi	Female	Neg (-)	No	27	18.8	[15,20)	Papuan	batch18
CZIYOBD023	1752	YOB_023	CZISVI_IPL022	Yoboi	Male	Neg (-)	No	33	18.8	[15,20)	Papuan	batch22
CZIYOBD026	2328	YOB_026	CZISVI_IPL012	Yoboi	Male	Neg (-)	No	27	22.3	[20,25)	Papuan	batch12
CZIYOBD027	2640	YOB_027	CZISVI_IPL011	Yoboi	Female	Neg (-)	No	29	22.2	[20,25)	Papuan	batch11
CZIYOBD028	4868	YOB_028	CZISVI_IPL020	Yoboi	Female	Neg (-)	No	31	22.2	[20,25)	Papuan	batch20
CZIYOBD029	2324	YOB_029	CZISVI_IPL002	Yoboi	Male	Neg (-)	No	39	19.8	[15,20)	Papuan	batch2
CZIYOBD030	2520	YOB_030	CZISVI_IPL005	Yoboi	Male	Neg (-)	No	47	22.1	[20,25)	Papuan	batch5
CZIYOBD031	1541	YOB_031	CZISVI_IPL007	Yoboi	Female	Neg (-)	No	34	22.1	[20,25)	Papuan	batch7
CZIYOBD032	2320	YOB_032	CZISVI_IPL015	Yoboi	Male	Neg (-)	No	39	22.1	[20,25)	Papuan	batch15
CZIYOBD033	2194	YOB_033	CZISVI_IPL023	Yoboi	Female	Neg (-)	No	32	22	[20,25)	Papuan	batch23
CZIYOBD034	2636	YOB_034	CZISVI_IPL019	Yoboi	Female	Neg (-)	No	37	19.7	[15,20)	Papuan	batch19
CZIYOBD035	1818	YOB_035	CZISVI_IPL014	Yoboi	Male	Neg (-)	No	52	19.7	[15,20)	Papuan	batch14
CZIYOBD036	1114	YOB_036	CZISVI_IPL010	Yoboi	Male	Neg (-)	No	33	19.7	[15,20)	Papuan	batch10
CZIYOBD037	969	YOB_037	CZISVI_IPL014	Yoboi	Female	Neg (-)	No	47	21.9	[20,25)	Papuan	batch14
CZIYOBD038	2878	YOB_038	CZISVI_IPL026	Yoboi	Male	Neg (-)	No	26	20.6	[20,25)	Papuan	batch26
CZIYOBD039	2294	YOB_039	CZISVI_IPL008	Yoboi	Male	Neg (-)	No	48	19.4	[15,20)	Papuan	batch8
CZIYOBD040	2277	YOB_040	CZISVI_IPL004	Yoboi	Male	Neg (-)	Yes	34	19.2	[15,20)	Papuan	batch4
CZIYOBD041	2139	YOB_041	CZISVI_IPL016	Yoboi	Female	Neg (-)	No	40	17.1	[15,20)	Papuan	batch16
CZIYOBD042	2444	YOB_042	CZISVI_IPL018	Yoboi	Male	Neg (-)	No	35	16.9	[15,20)	Papuan	batch18
CZIYOBD043	2542	YOB_043	CZISVI_IPL024	Yoboi	Female	Neg (-)	No	25	16.8	[15,20)	Papuan	batch24
CZIYOBD044	2646	YOB_044	CZISVI_IPL006	Yoboi	Male	Neg (-)	No	28	16.8	[15,20)	Papuan	batch6
CZIYOBD045	3091	YOB_045	CZISVI_IPL017	Yoboi	Female	Neg (-)	No	49	16.7	[15,20)	Papuan	batch17
CZIYOBD046	1453	YOB_046	CZISVI_IPL020	Yoboi	Male	Neg (-)	No	44	16.7	[15,20)	Papuan	batch20
CZIYOBD047	1144	YOB_047	CZISVI_IPL009	Yoboi	Male	Neg (-)	Yes	26	38.5	[35,40)	Papuan	batch9
CZIYOBD048	1528	YOB_048	CZISVI_IPL012	Yoboi	Male	Neg (-)	Yes	32	37.5	[35,40)	Papuan	batch12
CZIYOBD049	1991	YOB_049	CZISVI_IPL011	Yoboi	Male	Neg (-)	No	34	37.4	[35,40)	Papuan	batch11
	667
	5508
	2410
	2423.5
