## Supplementary table 3 for "Ancestral and environmental diversity shape the immune landscape in Indonesia"

### Sheet: Sheet1
Table S3. Gene markers for cell type annotation
Annotation level	Cell type	Feature set
1 (Main)	CD4+ T	CD3D, CD3E, CD4
	CD8+ T	CD3D, CD3E, CD8A
	Naïve CD8+ T	CD3D, CD3E, CD8A, LEF1, CCR7, SATB1, KLF2, SELL, IL7R
	NK	GNLY, NKG7, KLRD1
	Proliferating T/NK	MKI67, CDK1, CD3D + CD3E (for T), KLRD1 (for NK)
	Plasma	JCHAIN, IGHG1, SDC1
	Memory B	MS4A1, CD79A, CD27, TNFRSF13B
	Naïve B	MS4A1, CD79A, TCL1A, IGHM, IGHD
	Platelet	PPBP, ITGA2B, PF4
	CD14+ Monocyte	CD14, CD68, CSF3R, S100A12, S100A8, S100A9, LYZ
	CD16+ Monocyte	FCGR3A, MS4A7, CX3CR1, ITGAL
	DC	FCER1A, CST3
	pDC	LILRA4, CLEC4C, JCHAIN
2 (Lymphoid-only)	Naïve CD8+ T	CD3D, CD3E, CD8A, LEF1, CCR7, SATB1, KLF2, SELL, IL7R
	Effector/Memory CD8+ T	CD3D, CD3E, CD8A, SPON2, NKG7, GZMB, NCAM1, CD34, B3GAT1, FCGR3A
	Naïve CD4+ T	CD3D, CD3E, CD4, LEF1, CCR7, SATB1, KLF2, SELL, IL7R
	Memory CD4+ T	CD3D, CD3E, CD4, S100A4, IL7R, EOMES, TCF7, SELL, CCR7, LEF1, PDCD1
	Treg	CD3E, CD3D, CD4, FOXP3, IL2RA, CTLA4
	MAIT	GZMK, NCR3, SLC4A10, KLRB1
	gdT	TRDV2, TRGV9, NKG7, CST7,GNLY, GZMK, NCR3, (without TRA and TRB)
	Proliferating T/NK	MKI67
	CD16+ NK	FCGR3A, XCL1, XCL2
	CD56+ NK	NCAM1, XCL1, XCL2
	NKT	FCGR3A, NCAM1, XCL1, XCL2 (with TRA and TRB)
	Naïve B	MS4A1, CD79A, TCL1A, IGHM, IGHD
	Memory B	MS4A1, CD79A, CD27, TNFRSF13B
	Plasma	MZB1, JCHAIN, TNFRSF17, ITM2C, DERL3
	Plasmablast	CD19, CD44, CD45, CXCR3, CXCR4, KLF4, MS4A1, TNFRSF17
2 (Myeloid-only)	Macrophages	LYZ, MARCO, FCGR1A, C1QA
	Megakaryocytes	PF4, PPBP, CXCR4
	CD14+ Monocytes	CD14, CD68, CSF3R, S100A12, S100A8, S100A9, LYZ
	CD16+ Monocytes	FCGR3A, MS4A7, CX3CR1, ITGAL
	cDC1	CD8A, CLEC9A, ITGAE, ITGAX, THBD, XCR1
	cDC2	CD1C, CD207, ITGAM, NOTCH2, SIRPA
	mDCs (mature DCs)	LAMP3, CD83, CCR7
	pDCs	LILRA4, CLEC4C, JCHAIN
