## Supplementary table 5 for "Ancestral and environmental diversity shape the immune landscape in Indonesia"

### Sheet: Table SX. Number of eQTLs calle
Table SX. Number of significant eQTLs called after quasar and quasar-mashr
Cell type	quasar	quasar-mash	GxE testing
	ACAT-significant eGenes	eGenes with >= 1 LFSR significant SNP	significant eGenes
CD14+_Monocyte	855	4205	109
CD16+_Monocyte	370	3861	17
CD4+_T	1539	4658	109
CD8+_T	1064	4635	53
DC	155	3600	7
Memory_B	467	4244	25
NK	919	4483	51
Naive_B	292	3817	36
Naive_CD8+_T	345	4124	26
Total unique	2835	5384	339
