## Supplementary table 7 for "Ancestral and environmental diversity shape the immune landscape in Indonesia"

### Sheet: ALLct_GxE_filtered_results
Table Sx Genes with significant GxE testing results
Cell Type	Gene	Chr	SNP ID	Position	Missing	A1	A2	Allele freq	Beta	SE	LRT p	FDR p
CD14+_Monocyte	ENSG00000110203	11	11:72138695	72138695	0	C	T	0.146	-0.629559	0.0832884	6.46568e-14	2.75438e-11
CD14+_Monocyte	ENSG00000170425	17	17:15916421	15916421	0	G	A	0.156	0.129731	0.0171731	3.58652e-14	2.75438e-11
CD14+_Monocyte	ENSG00000141505	17	17:7174501	7174501	0	T	A	0.249	0.104025	0.0152819	8.08676e-12	1.72248e-09
CD14+_Monocyte	ENSG00000145730	5	5:102865886	102865886	0	C	G	0.307	0.0683719	0.0100362	7.81632e-12	1.72248e-09
CD14+_Monocyte	ENSG00000237541	6	6:32617141	32617141	0	G	A	0.317	0.0586159	0.00905847	6.41536e-11	1.09318e-08
CD14+_Monocyte	ENSG00000141698	17	17:41875496	41875496	0	A	C	0.126	-0.0347042	0.00568921	5.86662e-10	8.33061e-08
CD14+_Monocyte	ENSG00000049247	1	1:7900413	7900413	0	G	A	0.48	0.0285748	0.00483417	1.57948e-09	1.92245e-07
CD14+_Monocyte	ENSG00000182534	17	17:76702483	76702483	0	A	G	0.183	-0.0349922	0.00618102	7.2512e-09	7.72253e-07
CD14+_Monocyte	ENSG00000049759	18	18:58118384	58118384	0	A	T	0.133	0.135581	0.0251764	3.31447e-08	3.1377e-06
CD14+_Monocyte	ENSG00000196405	14	14:99971729	99971729	0	G	A	0.415	0.0695211	0.0131116	1.14432e-07	9.74964e-06
CD14+_Monocyte	ENSG00000101307	20	20:1616404	1616404	0	A	G	0.128	-0.0806877	0.0157349	1.30567e-07	1.0113e-05
CD14+_Monocyte	ENSG00000182568	3	3:18763146	18763146	0	T	C	0.392	-0.0513971	0.010697	4.98599e-07	3.54005e-05
CD14+_Monocyte	ENSG00000257261	12	12:46373004	46373004	0	T	C	0.372	-0.0218339	0.00451344	5.80493e-07	3.80446e-05
CD14+_Monocyte	ENSG00000141564	17	17:80892024	80892024	0	G	A	0.417	-0.0554267	0.0113032	6.71517e-07	4.08666e-05
CD14+_Monocyte	ENSG00000172322	12	12:9955176	9955176	0	C	T	0.332	-0.108519	0.0226473	7.30591e-07	4.14976e-05
CD14+_Monocyte	ENSG00000196209	20	20:1482244	1482244	0	G	T	0.138	-0.0646515	0.0136905	1.03142e-06	5.49232e-05
CD14+_Monocyte	ENSG00000128383	22	22:38962032	38962032	0	A	C	0.302	0.369218	0.0809963	3.88565e-06	0.000194739
CD14+_Monocyte	ENSG00000092841	12	12:56023619	56023619	0	T	C	0.226	0.23191	0.053092	5.30355e-06	0.00024448
CD14+_Monocyte	ENSG00000169230	5	5:177230288	177230288	0	G	T	0.412	NA	NA	5.45202e-06	0.00024448
CD14+_Monocyte	ENSG00000146574	7	7:5894806	5894806	0	C	G	0.236	-0.0287245	0.00656898	7.33262e-06	0.00031237
CD14+_Monocyte	ENSG00000002933	7	7:150782919	150782919	0	T	C	0.422	-0.109976	0.0254831	8.56375e-06	0.000331651
CD14+_Monocyte	ENSG00000163697	4	4:41004816	41004816	0	A	G	0.47	0.0798825	0.0186896	8.35922e-06	0.000331651
CD14+_Monocyte	ENSG00000111846	6	6:10533230	10533230	0	C	T	0.412	0.0258286	0.00606603	9.46383e-06	0.000350573
CD14+_Monocyte	ENSG00000136717	2	2:127105970	127105970	0	G	A	0.231	0.110508	0.0259668	1.26808e-05	0.000450167
CD14+_Monocyte	ENSG00000168765	1	1:109654510	109654510	0	T	C	0.319	-0.0120058	0.00282855	1.33736e-05	0.000455772
CD14+_Monocyte	ENSG00000188511	22	22:49614924	49614924	0	A	G	0.312	0.0472475	0.0113947	1.57119e-05	0.000514865
CD14+_Monocyte	ENSG00000156110	10	10:74105307	74105307	0	A	G	0.143	-0.117974	0.0297745	3.01792e-05	0.000942007
CD14+_Monocyte	ENSG00000196743	5	5:151243179	151243179	0	G	T	0.133	0.263534	0.066119	3.20636e-05	0.000942007
CD14+_Monocyte	ENSG00000266714	17	17:75588986	75588986	0	G	A	0.09	-0.101208	0.0249794	3.13592e-05	0.000942007
CD14+_Monocyte	ENSG00000099860	19	19:2547308	2547308	0	G	T	0.224	0.161056	0.0401913	3.74079e-05	0.00106239
CD14+_Monocyte	ENSG00000163421	3	3:71760246	71760246	0	C	A	0.246	-0.0826833	0.0209714	4.19355e-05	0.00110414
CD14+_Monocyte	ENSG00000166501	16	16:23856816	23856816	0	C	T	0.402	0.101976	0.0260177	4.27658e-05	0.00110414
CD14+_Monocyte	ENSG00000179889	16	16:15023889	15023889	0	C	T	0.206	0.0608231	0.0157999	4.18212e-05	0.00110414
CD14+_Monocyte	ENSG00000088826	20	20:4128451	4128451	0	T	C	0.173	0.0763503	0.0198222	5.15523e-05	0.00129184
CD14+_Monocyte	ENSG00000148110	9	9:94359627	94359627	0	T	C	0.357	-0.0596598	0.0144825	6.28747e-05	0.00153055
CD14+_Monocyte	ENSG00000169372	12	12:93748703	93748703	0	T	C	0.146	-0.143662	0.0353247	6.52922e-05	0.00154525
CD14+_Monocyte	ENSG00000104043	15	15:50073451	50073451	0	A	T	0.211	-0.102567	0.027497	8.89164e-05	0.00204748
CD14+_Monocyte	ENSG00000130479	19	19:17720166	17720166	0	T	C	0.244	-0.0444522	0.0119391	0.000116613	0.00261459
CD14+_Monocyte	ENSG00000171621	1	1:9276689	9276689	0	T	C	0.246	-0.102244	0.0275145	0.000140373	0.00298995
CD14+_Monocyte	ENSG00000188011	2	2:241820738	241820738	0	G	A	0.49	0.0183891	0.00505434	0.000139396	0.00298995
CD14+_Monocyte	ENSG00000116641	1	1:62437688	62437688	0	C	T	0.475	-0.0195448	0.00535854	0.000175553	0.00359967
CD14+_Monocyte	ENSG00000176485	11	11:63617979	63617979	0	T	C	0.364	-0.0324665	0.00907191	0.000177448	0.00359967
CD14+_Monocyte	ENSG00000106565	7	7:150782919	150782919	0	T	C	0.422	-0.11696	0.0327578	0.000193193	0.00382791
CD14+_Monocyte	ENSG00000171109	3	3:179375026	179375026	0	C	T	0.08	-0.0492104	0.0135041	0.000215958	0.00418173
CD14+_Monocyte	ENSG00000259330	15	15:40323470	40323470	0	T	C	0.219	0.0251131	0.00713018	0.000226573	0.00428979
CD14+_Monocyte	ENSG00000108846	17	17:50634726	50634726	0	C	T	0.442	-0.0164745	0.00469747	0.00023642	0.00437892
CD14+_Monocyte	ENSG00000019169	2	2:118954506	118954506	0	A	G	0.322	0.056941	0.0164635	0.000286316	0.00519024
CD14+_Monocyte	ENSG00000111696	12	12:103830506	103830506	0	C	G	0.314	-0.00859294	0.0024553	0.000316922	0.00562537
CD14+_Monocyte	ENSG00000146535	7	7:2775506	2775506	0	A	G	0.304	0.084078	0.0243657	0.000370271	0.00630941
CD14+_Monocyte	ENSG00000167977	16	16:2701172	2701172	0	T	C	0.055	-0.0523701	0.0156188	0.000364896	0.00630941
CD14+_Monocyte	ENSG00000274422	22	22:22275340	22275340	0	C	G	0.249	-0.00631493	0.00188696	0.000442207	0.00738746
CD14+_Monocyte	ENSG00000166750	17	17:35235757	35235757	0	T	C	0.198	0.0759541	0.0229054	0.000479819	0.00786166
CD14+_Monocyte	ENSG00000060138	12	12:10372766	10372766	0	G	C	0.425	-0.0801742	0.0241069	0.000661273	0.0106303
CD14+_Monocyte	ENSG00000104689	8	8:23231471	23231471	0	G	C	0.384	-0.0175652	0.00546578	0.00068851	0.0108632
CD14+_Monocyte	ENSG00000138101	2	2:25645687	25645687	0	T	C	0.485	0.0166031	0.00515811	0.000716422	0.011098
CD14+_Monocyte	ENSG00000101109	20	20:45021828	45021828	0	G	A	0.422	-0.0729998	0.0231667	0.000784019	0.0119283
CD14+_Monocyte	ENSG00000090104	1	1:192571891	192571891	0	G	A	0.088	0.10239	0.0318464	0.000823293	0.0123061
CD14+_Monocyte	ENSG00000185669	16	16:88690927	88690927	0	T	C	0.085	0.0263466	0.00831694	0.000865076	0.0127077
CD14+_Monocyte	ENSG00000073969	17	17:46545734	46545734	0	G	T	0.359	-0.0593014	0.0188006	0.000909283	0.0131113
CD14+_Monocyte	ENSG00000173482	18	18:7415262	7415262	0	C	T	0.487	-0.0276676	0.00883159	0.000923329	0.0131113
CD14+_Monocyte	ENSG00000228696	17	17:46585192	46585192	0	G	C	0.354	-0.0131314	0.00420636	0.00102348	0.0142952
CD14+_Monocyte	ENSG00000097007	9	9:130845490	130845490	0	T	C	0.276	-0.0277304	0.00898551	0.00105829	0.014543
CD14+_Monocyte	ENSG00000104921	19	19:7699550	7699550	0	G	T	0.161	0.015023	0.00469048	0.00109874	0.0146447
CD14+_Monocyte	ENSG00000137710	11	11:110385235	110385235	0	C	G	0.304	0.0480149	0.0150413	0.00110007	0.0146447
CD14+_Monocyte	ENSG00000147576	8	8:66390449	66390449	0	C	G	0.204	-0.0119147	0.00385255	0.00113729	0.0149072
CD14+_Monocyte	ENSG00000196502	16	16:28603480	28603480	0	G	A	0.219	-0.127873	0.0415512	0.00120125	0.0155071
CD14+_Monocyte	ENSG00000070495	17	17:76707500	76707500	0	C	T	0.442	-0.0483805	0.0160909	0.00126996	0.0159433
CD14+_Monocyte	ENSG00000172728	8	8:33473169	33473169	0	A	C	0.402	-0.00531571	0.00177498	0.00128853	0.0159433
CD14+_Monocyte	ENSG00000177951	11	11:199256	199256	0	A	G	0.339	0.0375924	0.0123606	0.00129886	0.0159433
CD14+_Monocyte	ENSG00000197766	19	19:859368	859368	0	T	G	0.153	-0.234014	0.0771745	0.00132861	0.0159433
CD14+_Monocyte	ENSG00000266412	10	10:46025408	46025408	0	T	A	0.407	0.054142	0.0177496	0.00132395	0.0159433
CD14+_Monocyte	ENSG00000121410	19	19:58348456	58348456	0	G	A	0.251	0.0485464	0.0161187	0.00151806	0.0179637
CD14+_Monocyte	ENSG00000070190	4	4:100103205	100103205	0	G	T	0.251	-0.0640364	0.0214559	0.00167096	0.0195022
CD14+_Monocyte	ENSG00000272686	7	7:123690585	123690585	0	C	A	0.369	-0.0140435	0.00472013	0.00172658	0.019879
CD14+_Monocyte	ENSG00000067334	1	1:93865922	93865922	0	A	T	0.482	0.0461548	0.0146623	0.00176873	0.0200928
CD14+_Monocyte	ENSG00000100034	22	22:21983701	21983701	0	A	G	0.193	0.04092	0.0136269	0.00183653	0.0204812
CD14+_Monocyte	ENSG00000187164	10	10:116886618	116886618	0	C	G	0.42	0.0322457	0.0109111	0.001851	0.0204812
CD14+_Monocyte	ENSG00000177885	17	17:75256645	75256645	0	C	T	0.425	-0.0826149	0.0276197	0.00202599	0.02213
CD14+_Monocyte	ENSG00000138031	2	2:24873823	24873823	0	T	A	0.467	0.0335983	0.0115372	0.00210281	0.0226784
CD14+_Monocyte	ENSG00000251136	8	8:89699048	89699048	0	T	C	0.264	0.0283995	0.00990722	0.00212959	0.0226801
CD14+_Monocyte	ENSG00000147408	8	8:19703802	19703802	0	A	T	0.095	-0.0914879	0.0307785	0.00222351	0.0227204
CD14+_Monocyte	ENSG00000167766	19	19:52577570	52577570	0	G	C	0.405	0.0255776	0.0088341	0.00220914	0.0227204
CD14+_Monocyte	ENSG00000170291	17	17:7254884	7254884	0	T	G	0.236	0.0241824	0.00838149	0.00224004	0.0227204
CD14+_Monocyte	ENSG00000182117	15	15:34338196	34338196	0	A	G	0.128	0.0993281	0.0346452	0.0021886	0.0227204
CD14+_Monocyte	ENSG00000105968	7	7:44878607	44878607	0	T	C	0.417	0.0374194	0.0129124	0.00228583	0.0229121
CD14+_Monocyte	ENSG00000115232	2	2:181448082	181448082	0	A	T	0.432	0.0586633	0.0203134	0.00233602	0.0231429
CD14+_Monocyte	ENSG00000124588	6	6:3026574	3026574	0	C	T	0.43	-0.0507533	0.0172509	0.00242585	0.0237566
CD14+_Monocyte	ENSG00000166896	12	12:57912314	57912314	0	C	T	0.45	-0.00859203	0.00295751	0.00263453	0.025507
CD14+_Monocyte	ENSG00000198933	17	17:47713757	47713757	0	G	T	0.362	-0.0130368	0.00428687	0.00271344	0.0259759
CD14+_Monocyte	ENSG00000171310	12	12:104641645	104641645	0	C	A	0.457	0.0903957	0.0317395	0.00292147	0.0276566
CD14+_Monocyte	ENSG00000075651	3	3:171811311	171811311	0	A	G	0.5	-0.0345614	0.0122263	0.00323396	0.0300259
CD14+_Monocyte	ENSG00000141682	18	18:59928004	59928004	0	C	A	0.497	0.0415196	0.0148768	0.00324223	0.0300259
CD14+_Monocyte	ENSG00000034152	17	17:21310941	21310941	0	A	G	0.234	-0.0632385	0.0222189	0.00351709	0.0317152
CD14+_Monocyte	ENSG00000151914	6	6:56867770	56867770	0	T	A	0.226	-0.0355179	0.0127194	0.00346597	0.0317152
CD14+_Monocyte	ENSG00000248810	4	4:141329451	141329451	0	T	A	0.49	-0.0129198	0.00467301	0.00353632	0.0317152
CD14+_Monocyte	ENSG00000107796	10	10:88988869	88988869	0	A	G	0.435	-0.00581821	0.0021144	0.00359259	0.0318842
CD14+_Monocyte	ENSG00000122674	7	7:6846984	6846984	0	G	C	0.239	0.0124323	0.00454901	0.00392706	0.0344933
CD14+_Monocyte	ENSG00000136888	9	9:114632006	114632006	0	T	C	0.417	0.0726319	0.0285096	0.00402517	0.0349944
CD14+_Monocyte	ENSG00000116337	1	1:109617417	109617417	0	C	T	0.274	0.0694658	0.0256387	0.0042417	0.0365043
CD14+_Monocyte	ENSG00000173517	15	15:77079666	77079666	0	A	G	0.286	0.0477037	0.0176427	0.00431892	0.0367972
CD14+_Monocyte	ENSG00000135929	2	2:218440681	218440681	0	G	C	0.437	-0.0491166	0.0183598	0.00446249	0.037644
CD14+_Monocyte	ENSG00000176915	12	12:132761219	132761219	0	A	G	0.196	0.0679156	0.025996	0.00502825	0.0420007
CD14+_Monocyte	ENSG00000180817	10	10:70404714	70404714	0	C	T	0.374	-0.0379847	0.0144174	0.00537657	0.0440783
CD14+_Monocyte	ENSG00000188404	1	1:169880086	169880086	0	G	A	0.427	-0.0799104	0.0303451	0.00539765	0.0440783
CD14+_Monocyte	ENSG00000197119	14	14:100313447	100313447	0	C	G	0.226	-0.0495607	0.018825	0.00543218	0.0440783
CD14+_Monocyte	ENSG00000116584	1	1:155944981	155944981	0	T	C	0.457	-0.07957	0.029066	0.00571545	0.0459393
CD14+_Monocyte	ENSG00000127838	2	2:218317758	218317758	0	A	G	0.369	-0.0325075	0.01231	0.00590096	0.0469871
CD14+_Monocyte	ENSG00000198598	12	12:131819690	131819690	0	A	G	0.347	-0.013883	0.00536379	0.00625351	0.0493333
CD14+_Monocyte	ENSG00000025293	20	20:35795941	35795941	0	C	G	0.405	-0.0535456	0.0206464	0.0063531	0.0496591
CD16+_Monocyte	ENSG00000101307	20	20:1619878	1619878	0	C	T	0.129	-0.210729	0.0265551	4.67772e-15	1.72608e-12
CD16+_Monocyte	ENSG00000071967	2	2:171522383	171522383	0	G	A	0.43	-0.0623393	0.0119219	1.31871e-07	2.43303e-05
CD16+_Monocyte	ENSG00000164308	5	5:96916885	96916885	0	T	C	0.443	0.0813278	0.019466	1.19117e-05	0.00122363
CD16+_Monocyte	ENSG00000204099	2	2:241816853	241816853	0	T	C	0.193	0.101653	0.024324	1.32643e-05	0.00122363
CD16+_Monocyte	ENSG00000134184	1	1:109687451	109687451	0	C	G	0.17	-0.028234	0.00695533	2.2702e-05	0.00167541
CD16+_Monocyte	ENSG00000135643	12	12:70146772	70146772	0	T	C	0.149	0.0335182	0.00842323	4.44309e-05	0.0027325
CD16+_Monocyte	ENSG00000147813	8	8:143587403	143587403	0	C	T	0.41	0.078396	0.0216376	9.31709e-05	0.00491144
CD16+_Monocyte	ENSG00000141540	17	17:74295590	74295590	0	T	G	0.361	-0.119187	0.0321993	0.000111553	0.0049317
CD16+_Monocyte	ENSG00000177169	12	12:131861055	131861055	0	C	G	0.245	0.353604	0.0981698	0.000120285	0.0049317
CD16+_Monocyte	ENSG00000168765	1	1:109654510	109654510	0	T	C	0.312	-0.0125251	0.00346022	0.000159637	0.00589061
CD16+_Monocyte	ENSG00000214078	20	20:35732331	35732331	0	A	G	0.108	0.0870246	0.0238711	0.000204883	0.00687291
CD16+_Monocyte	ENSG00000135116	12	12:116889122	116889122	0	C	T	0.103	-0.0188794	0.00529576	0.000249929	0.0075909
CD16+_Monocyte	ENSG00000171860	12	12:8058041	8058041	0	G	A	0.227	0.147318	0.0447513	0.000278402	0.0075909
CD16+_Monocyte	ENSG00000183077	17	17:78189155	78189155	0	C	T	0.461	-0.0381572	0.0108995	0.000288002	0.0075909
CD16+_Monocyte	ENSG00000164978	9	9:34332742	34332742	0	G	A	0.456	-0.0347131	0.0108451	0.000571509	0.0140591
CD16+_Monocyte	ENSG00000149577	11	11:117132812	117132812	0	G	C	0.41	0.116931	0.034385	0.000627817	0.014479
CD16+_Monocyte	ENSG00000110455	11	11:44066439	44066439	0	T	G	0.088	0.0472299	0.0163337	0.00227373	0.0493534
CD4+_T	ENSG00000081026	1	1:113563233	113563233	0	G	A	0.101	-0.0302558	0.00462574	1.20284e-10	9.23183e-08
CD4+_T	ENSG00000168765	1	1:109654510	109654510	0	T	C	0.319	-0.00845428	0.0013101	6.36438e-11	9.23183e-08
CD4+_T	ENSG00000186470	6	6:26356119	26356119	0	A	C	0.146	0.0592422	0.0107478	1.72523e-08	8.82744e-06
CD4+_T	ENSG00000257261	12	12:46373004	46373004	0	T	C	0.372	-0.0188918	0.00346538	2.91016e-08	1.11677e-05
CD4+_T	ENSG00000049247	1	1:7899009	7899009	0	T	C	0.477	0.0127242	0.00239288	4.7747e-08	1.46583e-05
CD4+_T	ENSG00000174749	4	4:112190016	112190016	0	C	A	0.236	-0.0391445	0.00790711	4.78863e-07	0.000122509
CD4+_T	ENSG00000137106	9	9:37422659	37422659	0	T	C	0.462	-0.0161384	0.00334109	6.02017e-07	0.000132014
CD4+_T	ENSG00000147813	8	8:143576200	143576200	0	T	C	0.367	0.0135205	0.00295128	2.05814e-06	0.000394905
CD4+_T	ENSG00000120875	8	8:29404701	29404701	0	T	G	0.083	0.0471423	0.0105227	2.75974e-06	0.000470688
CD4+_T	ENSG00000002822	7	7:1927205	1927205	0	T	C	0.5	-0.0318888	0.00699725	3.55079e-06	0.000507468
CD4+_T	ENSG00000189306	22	22:42550874	42550874	0	A	C	0.191	0.0732387	0.0162325	3.63658e-06	0.000507468
CD4+_T	ENSG00000177963	11	11:206089	206089	0	A	G	0.191	0.0274827	0.00617552	4.52565e-06	0.000578906
CD4+_T	ENSG00000111671	12	12:6870803	6870803	0	C	T	0.168	-0.00868212	0.0020749	1.41397e-05	0.00155032
CD4+_T	ENSG00000183662	3	3:68055679	68055679	0	G	A	0.427	0.0253149	0.0059066	1.41224e-05	0.00155032
CD4+_T	ENSG00000245954	4	4:152101223	152101223	0	A	G	0.226	0.0229875	0.00552969	2.38941e-05	0.00244516
CD4+_T	ENSG00000135976	2	2:97550254	97550254	0	T	A	0.327	-0.0276292	0.0069769	2.8843e-05	0.00260435
CD4+_T	ENSG00000231621	2	2:197295777	197295777	0	C	T	0.442	-0.0148527	0.00370327	2.87431e-05	0.00260435
CD4+_T	ENSG00000133316	11	11:62809375	62809375	0	C	T	0.128	0.0551834	0.01421	4.93464e-05	0.00386272
CD4+_T	ENSG00000145390	4	4:119185193	119185193	0	C	T	0.075	-0.0378569	0.00956234	5.32879e-05	0.00386272
CD4+_T	ENSG00000160221	21	21:44045979	44045979	0	G	A	0.45	0.0132706	0.00339806	4.54567e-05	0.00386272
CD4+_T	ENSG00000198937	6	6:37517014	37517014	0	C	T	0.231	-0.0208794	0.00541005	5.53614e-05	0.00386272
CD4+_T	ENSG00000215252	15	15:34577067	34577067	0	C	G	0.397	0.0254605	0.00659431	5.46627e-05	0.00386272
CD4+_T	ENSG00000125089	4	4:8227986	8227986	0	A	G	0.357	-0.0236756	0.00618217	6.28236e-05	0.0041928
CD4+_T	ENSG00000099338	19	19:38400951	38400951	0	C	A	0.053	-0.0103966	0.00273604	7.12627e-05	0.00455785
CD4+_T	ENSG00000125375	14	14:50315331	50315331	0	G	A	0.445	0.0111235	0.0029679	7.53926e-05	0.0046291
CD4+_T	ENSG00000103257	16	16:87685393	87685393	0	A	C	0.487	-0.0424536	0.0113142	8.70466e-05	0.00500008
CD4+_T	ENSG00000185627	11	11:204715	204715	0	T	C	0.188	0.0253988	0.00688316	8.79494e-05	0.00500008
CD4+_T	ENSG00000237651	2	2:61123002	61123002	0	G	A	0.224	-0.00867875	0.00240972	0.000118276	0.00648408
CD4+_T	ENSG00000130770	1	1:28290953	28290953	0	G	A	0.055	0.0844183	0.0229132	0.000134813	0.00713579
CD4+_T	ENSG00000164308	5	5:96916885	96916885	0	T	C	0.437	0.0326533	0.00906184	0.000160657	0.0076993
CD4+_T	ENSG00000175567	11	11:73982376	73982376	0	G	C	0.374	-0.0555808	0.0154562	0.000165523	0.0076993
CD4+_T	ENSG00000187231	2	2:179100881	179100881	0	A	T	0.116	0.0183353	0.00506927	0.000152044	0.0076993
CD4+_T	ENSG00000214078	20	20:35732331	35732331	0	A	G	0.108	0.0238549	0.00652696	0.000163586	0.0076993
CD4+_T	ENSG00000157978	1	1:25568747	25568747	0	C	T	0.412	0.0271135	0.00760362	0.000180112	0.00789921
CD4+_T	ENSG00000167766	19	19:52634007	52634007	0	T	C	0.475	-0.0216431	0.00604678	0.000177111	0.00789921
CD4+_T	ENSG00000232629	6	6:32529012	32529012	0	T	C	0.055	-0.00157164	0.000441851	0.000193749	0.00826125
CD4+_T	ENSG00000204110	6	6:37518369	37518369	0	C	T	0.239	0.0133062	0.00373597	0.000200923	0.00833557
CD4+_T	ENSG00000176049	5	5:147782912	147782912	0	A	G	0.126	-0.0137185	0.00387974	0.000210773	0.00851413
CD4+_T	ENSG00000182372	8	8:1787168	1787168	0	C	A	0.394	0.0102119	0.00285529	0.000223481	0.00879597
CD4+_T	ENSG00000089916	14	14:76226328	76226328	0	C	T	0.407	-0.0129671	0.00374998	0.000242046	0.00921028
CD4+_T	ENSG00000140092	14	14:91873506	91873506	0	A	G	0.279	0.00953069	0.00278624	0.000246008	0.00921028
CD4+_T	ENSG00000142185	21	21:44400094	44400094	0	A	G	0.362	0.00230595	0.000665519	0.000279352	0.00974559
CD4+_T	ENSG00000153989	6	6:117675468	117675468	0	C	T	0.168	0.0196938	0.00575869	0.000267184	0.00974559
CD4+_T	ENSG00000272501	6	6:31194551	31194551	0	A	C	0.214	-0.0151692	0.00431243	0.000277964	0.00974559
CD4+_T	ENSG00000146457	6	6:159725262	159725262	0	A	C	0.442	-0.0372732	0.0103493	0.000316228	0.0105524
CD4+_T	ENSG00000197766	19	19:893080	893080	0	G	A	0.196	-0.00811513	0.00228542	0.00031515	0.0105524
CD4+_T	ENSG00000248905	15	15:33103716	33103716	0	A	G	0.394	0.0363241	0.0106371	0.000339754	0.0110962
CD4+_T	ENSG00000081665	19	19:19852277	19852277	0	T	C	0.342	-0.0208113	0.00603685	0.000378858	0.01179
CD4+_T	ENSG00000085063	11	11:33727411	33727411	0	G	A	0.256	-0.0152714	0.00451772	0.000388415	0.01179
CD4+_T	ENSG00000142794	1	1:21443542	21443542	0	T	C	0.359	-0.00694144	0.00204038	0.000372978	0.01179
CD4+_T	ENSG00000197980	3	3:156965322	156965322	0	C	T	0.224	0.00558576	0.0016535	0.00039172	0.01179
CD4+_T	ENSG00000068878	2	2:53975311	53975311	0	T	A	0.342	0.0222335	0.00644098	0.000413475	0.0122055
CD4+_T	ENSG00000109762	4	4:185263961	185263961	0	G	A	0.394	0.0271577	0.00808194	0.000422248	0.0122293
CD4+_T	ENSG00000154781	3	3:14645422	14645422	0	G	A	0.43	-0.0217796	0.00631523	0.000462506	0.0131472
CD4+_T	ENSG00000109452	4	4:142704109	142704109	0	G	A	0.317	0.0623562	0.0188474	0.000511452	0.0137733
CD4+_T	ENSG00000185829	17	17:46052703	46052703	0	G	T	0.437	-0.0129036	0.00389779	0.000507559	0.0137733
CD4+_T	ENSG00000196912	2	2:97551372	97551372	0	T	G	0.427	0.0284948	0.00860094	0.000502763	0.0137733
CD4+_T	ENSG00000073969	17	17:46359125	46359125	0	A	C	0.349	-0.0412863	0.0125687	0.000559327	0.0148029
CD4+_T	ENSG00000068097	17	17:60078969	60078969	0	G	A	0.171	0.00985063	0.0028195	0.000578639	0.0150544
CD4+_T	ENSG00000224051	1	1:1319056	1319056	0	A	G	0.153	-0.00827621	0.00259711	0.000625095	0.015992
CD4+_T	ENSG00000204178	1	1:25534424	25534424	0	A	G	0.176	-0.0353506	0.0102962	0.000676167	0.017015
CD4+_T	ENSG00000131634	16	16:1533633	1533633	0	C	T	0.465	-0.0211696	0.00652948	0.000706332	0.0173962
CD4+_T	ENSG00000262655	11	11:13914265	13914265	0	A	G	0.462	-0.0128877	0.00399605	0.000713979	0.0173962
CD4+_T	ENSG00000123219	5	5:65483117	65483117	0	A	G	0.231	0.0291269	0.00861884	0.000736491	0.0174187
CD4+_T	ENSG00000159579	16	16:57186762	57186762	0	C	G	0.198	-0.0150944	0.00454301	0.000737599	0.0174187
CD4+_T	ENSG00000106635	7	7:73425622	73425622	0	G	T	0.123	-0.0430149	0.0136364	0.00076351	0.0177574
CD4+_T	ENSG00000143772	1	1:226660359	226660359	0	G	A	0.261	-0.0553393	0.0174296	0.00084249	0.0193018
CD4+_T	ENSG00000142856	1	1:63491075	63491075	0	C	T	0.148	-0.0116033	0.00359249	0.000861786	0.0194535
CD4+_T	ENSG00000127080	9	9:92418093	92418093	0	A	C	0.249	-0.00730774	0.00232196	0.000964013	0.0214278
CD4+_T	ENSG00000213366	1	1:109687451	109687451	0	C	G	0.173	-0.0170761	0.00573851	0.000977164	0.0214278
CD4+_T	ENSG00000116044	2	2:177476038	177476038	0	G	C	0.347	0.0318265	0.0101993	0.00102848	0.0222354
CD4+_T	ENSG00000123612	2	2:157625480	157625480	0	G	A	0.402	-0.00635814	0.00199935	0.00113221	0.024138
CD4+_T	ENSG00000144134	2	2:113659765	113659765	0	A	T	0.269	0.00479849	0.00156328	0.00123618	0.0256816
CD4+_T	ENSG00000182472	19	19:38637876	38637876	0	G	A	0.44	0.00258399	0.000842974	0.0012548	0.0256816
CD4+_T	ENSG00000196562	20	20:47645825	47645825	0	G	T	0.432	0.00414894	0.00134337	0.00125081	0.0256816
CD4+_T	ENSG00000116661	1	1:11654736	11654736	0	A	G	0.254	-0.00566463	0.00185724	0.0013254	0.0267695
CD4+_T	ENSG00000129657	17	17:77101108	77101108	0	C	T	0.264	0.0249884	0.00802364	0.00136243	0.0271602
CD4+_T	ENSG00000140807	16	16:50357853	50357853	0	T	C	0.221	0.00711104	0.00236486	0.00154428	0.0301699
CD4+_T	ENSG00000186635	11	11:72693848	72693848	0	T	C	0.256	-0.0110593	0.00368415	0.00157237	0.0301699
CD4+_T	ENSG00000240057	3	3:112986826	112986826	0	C	G	0.357	-0.00436181	0.00145181	0.00155829	0.0301699
CD4+_T	ENSG00000056050	4	4:169738459	169738459	0	C	G	0.156	0.0105731	0.00353569	0.00163701	0.0310224
CD4+_T	ENSG00000138185	10	10:95858186	95858186	0	A	G	0.239	-0.00329533	0.00110826	0.00168804	0.0315992
CD4+_T	ENSG00000060069	18	18:79685417	79685417	0	A	G	0.357	-0.0191016	0.00646264	0.00181265	0.033523
CD4+_T	ENSG00000134779	18	18:36781799	36781799	0	G	C	0.437	-0.0088338	0.00295104	0.00186151	0.0340169
CD4+_T	ENSG00000116857	1	1:201154671	201154671	0	C	G	0.201	-0.00828294	0.00283942	0.00192558	0.0347737
CD4+_T	ENSG00000079691	6	6:25398198	25398198	0	C	T	0.214	-0.0104384	0.00355466	0.00197581	0.034963
CD4+_T	ENSG00000124406	4	4:42664307	42664307	0	C	T	0.123	0.0454169	0.0155641	0.00198161	0.034963
CD4+_T	ENSG00000153214	2	2:112049161	112049161	0	A	G	0.392	0.0107275	0.00366721	0.00205456	0.0354353
CD4+_T	ENSG00000171943	1	1:121236273	121236273	0	T	C	0.465	0.00746211	0.00254997	0.00204665	0.0354353
CD4+_T	ENSG00000182230	5	5:176062222	176062222	0	C	T	0.166	0.0154466	0.00531671	0.00220085	0.0371242
CD4+_T	ENSG00000215845	1	1:161043813	161043813	0	A	G	0.369	0.0276427	0.00932663	0.00219293	0.0371242
CD4+_T	ENSG00000163866	1	1:34810789	34810789	0	G	A	0.48	0.0108288	0.0037579	0.00226282	0.0377546
CD4+_T	ENSG00000248049	4	4:67715444	67715444	0	G	A	0.073	-0.0113005	0.00390798	0.00230628	0.0380661
CD4+_T	ENSG00000129925	16	16:382751	382751	0	T	G	0.487	0.0202737	0.00701882	0.00233151	0.0380731
CD4+_T	ENSG00000103091	16	16:74992074	74992074	0	C	T	0.249	-0.0143604	0.004956	0.00236683	0.038243
CD4+_T	ENSG00000169062	13	13:114182752	114182752	0	A	G	0.055	-0.0678644	0.023591	0.00250722	0.0400895
CD4+_T	ENSG00000144559	3	3:11808501	11808501	0	T	G	0.392	0.00781274	0.00272942	0.00254978	0.0403497
CD4+_T	ENSG00000105879	7	7:107743299	107743299	0	G	C	0.415	-0.0168301	0.00567559	0.00261114	0.0404858
CD4+_T	ENSG00000167977	16	16:3198157	3198157	0	T	G	0.055	-0.0399151	0.0132886	0.00259945	0.0404858
CD4+_T	ENSG00000166734	15	15:44297961	44297961	0	A	G	0.128	-0.0462638	0.0163129	0.00278673	0.0427763
CD4+_T	ENSG00000129521	14	14:34019104	34019104	0	A	C	0.349	0.00573791	0.00205372	0.00295576	0.0440494
CD4+_T	ENSG00000135778	1	1:232987132	232987132	0	C	T	0.146	-0.00870685	0.00308852	0.00295017	0.0440494
CD4+_T	ENSG00000173272	2	2:131483093	131483093	0	A	G	0.412	0.0305909	0.0108521	0.00295213	0.0440494
CD4+_T	ENSG00000185304	2	2:87706027	87706027	0	C	T	0.322	-0.0382411	0.0135848	0.00299104	0.0441465
CD4+_T	ENSG00000187630	14	14:24009411	24009411	0	T	C	0.487	-0.00963127	0.00349031	0.00311266	0.0455042
CD4+_T	ENSG00000115274	2	2:74483364	74483364	0	C	T	0.279	0.00449421	0.00162253	0.00331447	0.0475487
CD4+_T	ENSG00000174885	11	11:220315	220315	0	A	G	0.188	0.0123622	0.00456995	0.00329262	0.0475487
CD4+_T	ENSG00000141232	17	17:50853604	50853604	0	G	A	0.352	-0.0583663	0.0210182	0.00339643	0.0482733
CD4+_T	ENSG00000164574	5	5:154074892	154074892	0	C	G	0.176	0.0177279	0.00639816	0.00346664	0.0488192
CD8+_T	ENSG00000081026	1	1:113563233	113563233	0	G	A	0.101	-0.0277685	0.00325506	8.89707e-17	9.46648e-14
CD8+_T	ENSG00000120875	8	8:29405150	29405150	0	T	G	0.083	0.108126	0.0189828	3.71056e-09	1.97402e-06
CD8+_T	ENSG00000186470	6	6:26370246	26370246	0	T	C	0.141	0.0755407	0.0145371	1.31453e-07	4.6622e-05
CD8+_T	ENSG00000257261	12	12:46373004	46373004	0	T	C	0.372	-0.0115074	0.00249048	2.02914e-06	0.00053975
CD8+_T	ENSG00000049247	1	1:7912141	7912141	0	G	A	0.472	0.0211399	0.00493022	8.24589e-06	0.00146227
CD8+_T	ENSG00000185022	22	22:38201167	38201167	0	C	G	0.42	-0.0400953	0.00933707	8.0063e-06	0.00146227
CD8+_T	ENSG00000170291	17	17:7242662	7242662	0	C	T	0.239	0.0249024	0.00590932	1.49221e-05	0.00198464
CD8+_T	ENSG00000228784	2	2:19874543	19874543	0	C	T	0.198	0.00641542	0.00153375	1.46877e-05	0.00198464
CD8+_T	ENSG00000160221	21	21:44045979	44045979	0	G	A	0.45	0.0126097	0.00305252	1.96751e-05	0.00232603
CD8+_T	ENSG00000166451	16	16:81008345	81008345	0	A	G	0.186	0.0191758	0.00487304	2.6115e-05	0.00277864
CD8+_T	ENSG00000164307	5	5:96783148	96783148	0	G	C	0.334	-0.0264908	0.00676533	5.07322e-05	0.00490719
CD8+_T	ENSG00000197119	14	14:100305638	100305638	0	G	C	0.334	-0.0140323	0.00362469	5.64042e-05	0.00500117
CD8+_T	ENSG00000141469	18	18:45680986	45680986	0	A	G	0.412	-0.010491	0.00275351	6.82682e-05	0.00558749
CD8+_T	ENSG00000142185	21	21:44362766	44362766	0	A	T	0.048	0.0169219	0.00466529	0.000145846	0.0103453
CD8+_T	ENSG00000168229	14	14:52143802	52143802	0	T	C	0.477	0.0177717	0.00489022	0.000141776	0.0103453
CD8+_T	ENSG00000164308	5	5:96916885	96916885	0	T	C	0.437	0.0288376	0.00802107	0.00016605	0.0110423
CD8+_T	ENSG00000158747	1	1:19641564	19641564	0	C	T	0.495	-0.0193094	0.00514545	0.00018708	0.011709
CD8+_T	ENSG00000256427	12	12:9015057	9015057	0	A	G	0.389	0.0110574	0.003138	0.000214253	0.0126647
CD8+_T	ENSG00000133316	11	11:62820752	62820752	0	T	C	0.088	0.0629102	0.0180133	0.000251055	0.0140591
CD8+_T	ENSG00000168653	1	1:38999467	38999467	0	C	A	0.329	-0.0630644	0.0178021	0.000273891	0.014571
CD8+_T	ENSG00000116874	1	1:119106033	119106033	0	T	C	0.209	-0.0231268	0.00684693	0.000359677	0.0182237
CD8+_T	ENSG00000136250	7	7:36729053	36729053	0	T	G	0.392	-0.107566	0.0322835	0.000389939	0.0188589
CD8+_T	ENSG00000242114	22	22:30442454	30442454	0	G	T	0.467	0.0383448	0.0114278	0.000430974	0.0191065
CD8+_T	ENSG00000273428	22	22:30342598	30342598	0	C	T	0.422	0.0124524	0.00370557	0.000419308	0.0191065
CD8+_T	ENSG00000143119	1	1:110894799	110894799	0	C	A	0.224	0.0574418	0.0173139	0.000493874	0.0194623
CD8+_T	ENSG00000145284	4	4:82803737	82803737	0	G	A	0.384	-0.00952766	0.00283897	0.000486588	0.0194623
CD8+_T	ENSG00000215252	15	15:34577067	34577067	0	C	G	0.397	NA	NA	0.000462947	0.0194623
CD8+_T	ENSG00000215845	1	1:161038782	161038782	0	A	C	0.374	0.0296069	0.00890056	0.000642975	0.024433
CD8+_T	ENSG00000100003	22	22:30342598	30342598	0	C	T	0.422	0.0132812	0.00410648	0.000667068	0.0244745
CD8+_T	ENSG00000185627	11	11:243987	243987	0	G	A	0.191	0.0285575	0.00885963	0.000757563	0.0268682
CD8+_T	ENSG00000115687	2	2:241102692	241102692	0	G	A	0.427	0.0152639	0.00481365	0.00085514	0.0293506
CD8+_T	ENSG00000107796	10	10:88992261	88992261	0	A	C	0.44	-0.00628256	0.00199587	0.000931	0.0309266
CD8+_T	ENSG00000142396	19	19:58316351	58316351	0	A	G	0.43	0.018832	0.00618239	0.00095919	0.0309266
CD8+_T	ENSG00000185829	17	17:46006642	46006642	0	T	C	0.417	NA	NA	0.00112886	0.0353267
CD8+_T	ENSG00000079335	1	1:100394436	100394436	0	T	A	0.437	0.0398311	0.0133038	0.00123161	0.0370033
CD8+_T	ENSG00000163870	3	3:127601686	127601686	0	C	A	0.284	0.00784769	0.00248839	0.00125199	0.0370033
CD8+_T	ENSG00000171763	15	15:45317575	45317575	0	A	G	0.276	-0.00788143	0.0026819	0.00133952	0.0385202
CD8+_T	ENSG00000160310	21	21:46543236	46543236	0	A	G	0.412	0.0406377	0.0133792	0.0013864	0.0388193
CD8+_T	ENSG00000105373	19	19:47766837	47766837	0	G	A	0.116	-0.0944104	0.0304952	0.00157428	0.0411655
CD8+_T	ENSG00000177963	11	11:220315	220315	0	A	G	0.188	0.0324859	0.0107806	0.00150979	0.0411655
CD8+_T	ENSG00000196912	2	2:97551372	97551372	0	T	G	0.427	0.0232923	0.00776575	0.00158626	0.0411655
CD8+_T	ENSG00000189306	22	22:42550874	42550874	0	A	C	0.191	0.0463834	0.0157539	0.00168923	0.0427939
CD8+_T	ENSG00000036448	8	8:2135206	2135206	0	C	T	0.309	-0.0506225	0.0173237	0.00207663	0.0464212
CD8+_T	ENSG00000104131	15	15:44576133	44576133	0	T	A	0.327	0.0222663	0.00762424	0.00208875	0.0464212
CD8+_T	ENSG00000130193	8	8:142701746	142701746	0	A	G	0.196	-0.00618124	0.00198868	0.00209419	0.0464212
CD8+_T	ENSG00000146457	6	6:159710431	159710431	0	T	G	0.309	0.0327254	0.0110868	0.00189494	0.0464212
CD8+_T	ENSG00000175567	11	11:73969018	73969018	0	A	G	0.349	-0.0452105	0.0154624	0.00206404	0.0464212
CD8+_T	ENSG00000197818	20	20:49910116	49910116	0	A	G	0.196	-0.0167666	0.0057683	0.00195516	0.0464212
CD8+_T	ENSG00000196839	20	20:44648047	44648047	0	G	A	0.324	-0.014373	0.00477035	0.00221465	0.0471278
CD8+_T	ENSG00000204110	6	6:37517014	37517014	0	C	T	0.231	0.0120081	0.00395526	0.00218848	0.0471278
CD8+_T	ENSG00000204632	6	6:30696674	30696674	0	C	T	0.093	0.195291	0.0674829	0.00228832	0.0477406
CD8+_T	ENSG00000130770	1	1:28290953	28290953	0	G	A	0.055	NA	NA	0.0024315	0.049523
CD8+_T	ENSG00000138185	10	10:95749087	95749087	0	A	G	0.244	0.0053839	0.0018044	0.00246684	0.049523
DC	ENSG00000116017	19	19:934998	934998	0	A	G	0.188	0.235642	0.0355684	2.44267e-11	3.78614e-09
DC	ENSG00000116017	19	19:934998	934998	0	A	G	0.188	0.235642	0.0355684	2.44267e-11	3.78614e-09
DC	ENSG00000116017	19	19:934998	934998	0	A	G	0.188	0.235642	0.0355684	2.44267e-11	3.78614e-09
DC	ENSG00000116017	19	19:934998	934998	0	A	G	0.188	0.235642	0.0355684	2.44267e-11	3.78614e-09
DC	ENSG00000124491	6	6:6331640	6331640	0	C	T	0.474	-0.188105	0.0458771	1.84996e-05	0.00113733
DC	ENSG00000124491	6	6:6331640	6331640	0	C	T	0.474	-0.188105	0.0458771	1.84996e-05	0.00113733
DC	ENSG00000145730	5	5:102851976	102851976	0	A	G	0.206	-0.197015	0.0487366	2.20128e-05	0.00113733
DC	ENSG00000145730	5	5:102851976	102851976	0	A	G	0.206	-0.197015	0.0487366	2.20128e-05	0.00113733
DC	ENSG00000124491	6	6:6331640	6331640	0	C	T	0.474	-0.188105	0.0458771	1.84996e-05	0.00113733
DC	ENSG00000124491	6	6:6331640	6331640	0	C	T	0.474	-0.188105	0.0458771	1.84996e-05	0.00113733
DC	ENSG00000145730	5	5:102851976	102851976	0	A	G	0.206	-0.197015	0.0487366	2.20128e-05	0.00113733
DC	ENSG00000145730	5	5:102851976	102851976	0	A	G	0.206	-0.197015	0.0487366	2.20128e-05	0.00113733
DC	ENSG00000104951	19	19:49897484	49897484	0	G	A	0.407	-0.194567	0.0500795	6.63343e-05	0.00257045
DC	ENSG00000104951	19	19:49897484	49897484	0	G	A	0.407	-0.194567	0.0500795	6.63343e-05	0.00257045
DC	ENSG00000104951	19	19:49897484	49897484	0	G	A	0.407	-0.194567	0.0500795	6.63343e-05	0.00257045
DC	ENSG00000104951	19	19:49897484	49897484	0	G	A	0.407	-0.194567	0.0500795	6.63343e-05	0.00257045
DC	ENSG00000049247	1	1:7905887	7905887	0	A	G	0.389	-0.0681743	0.020494	0.000460632	0.0124142
DC	ENSG00000049247	1	1:7905887	7905887	0	A	G	0.389	-0.0681743	0.020494	0.000460632	0.0124142
DC	ENSG00000135052	9	9:86087129	86087129	0	T	G	0.114	0.0858962	0.0259076	0.000480552	0.0124142
DC	ENSG00000135052	9	9:86087129	86087129	0	T	G	0.114	0.0858962	0.0259076	0.000480552	0.0124142
DC	ENSG00000049247	1	1:7905887	7905887	0	A	G	0.389	-0.0681743	0.020494	0.000460632	0.0124142
DC	ENSG00000049247	1	1:7905887	7905887	0	A	G	0.389	-0.0681743	0.020494	0.000460632	0.0124142
DC	ENSG00000135052	9	9:86087129	86087129	0	T	G	0.114	0.0858962	0.0259076	0.000480552	0.0124142
DC	ENSG00000135052	9	9:86087129	86087129	0	T	G	0.114	0.0858962	0.0259076	0.000480552	0.0124142
DC	ENSG00000166927	11	11:60349653	60349653	0	G	A	0.413	-0.136318	0.0434845	0.00110105	0.0243803
DC	ENSG00000166927	11	11:60349653	60349653	0	G	A	0.413	-0.136318	0.0434845	0.00110105	0.0243803
DC	ENSG00000166927	11	11:60349653	60349653	0	G	A	0.413	-0.136318	0.0434845	0.00110105	0.0243803
DC	ENSG00000166927	11	11:60349653	60349653	0	G	A	0.413	-0.136318	0.0434845	0.00110105	0.0243803
Memory_B	ENSG00000164308	5	5:96916885	96916885	0	T	C	0.437	0.0790547	0.0139291	6.72034e-09	3.12496e-06
Memory_B	ENSG00000180611	3	3:192900531	192900531	0	G	C	0.457	0.0298682	0.00575323	6.91577e-08	1.60792e-05
Memory_B	ENSG00000132329	2	2:237892655	237892655	0	C	T	0.442	0.0129536	0.00248974	1.99922e-07	3.09879e-05
Memory_B	ENSG00000253364	14	14:105635473	105635473	0	C	G	0.291	-0.125176	0.0266004	1.10592e-06	0.000128563
Memory_B	ENSG00000131634	16	16:1533633	1533633	0	C	T	0.465	-0.0119119	0.00270408	3.61467e-06	0.000336164
Memory_B	ENSG00000152219	11	11:30360041	30360041	0	A	G	0.294	-0.0530569	0.0120685	4.97407e-06	0.00038549
Memory_B	ENSG00000271383	1	1:149415996	149415996	0	A	G	0.367	0.0522573	0.012576	1.01904e-05	0.000676931
Memory_B	ENSG00000049247	1	1:7901234	7901234	0	A	G	0.48	0.0124323	0.00317416	4.32769e-05	0.00251547
Memory_B	ENSG00000206503	6	6:29941293	29941293	0	C	T	0.111	0.231334	0.06029	6.08897e-05	0.00314597
Memory_B	ENSG00000138639	4	4:85624906	85624906	0	G	A	0.261	-0.140482	0.0354535	7.24373e-05	0.00324664
Memory_B	ENSG00000141505	17	17:7287122	7287122	0	C	T	0.128	-0.00351146	0.000933557	8.37842e-05	0.00324664
Memory_B	ENSG00000173801	17	17:41757818	41757818	0	T	G	0.372	0.0415506	0.0112579	8.35312e-05	0.00324664
Memory_B	ENSG00000257261	12	12:46412478	46412478	0	T	A	0.354	-0.0464457	0.0126673	0.000107772	0.00385491
Memory_B	ENSG00000171522	5	5:40429090	40429090	0	T	C	0.425	-0.0525414	0.013921	0.000131883	0.00398688
Memory_B	ENSG00000204632	6	6:30696674	30696674	0	C	T	0.093	0.230434	0.0628562	0.000124408	0.00398688
Memory_B	ENSG00000271605	17	17:64448998	64448998	0	T	C	0.5	0.0123349	0.00338668	0.000137183	0.00398688
Memory_B	ENSG00000131015	6	6:149944001	149944001	0	A	C	0.244	0.0081753	0.00219781	0.000157843	0.00431747
Memory_B	ENSG00000186470	6	6:26353872	26353872	0	T	G	0.143	0.0457592	0.014119	0.000685674	0.0177132
Memory_B	ENSG00000160221	21	21:44045979	44045979	0	G	A	0.45	0.0245167	0.00768119	0.00079199	0.0193829
Memory_B	ENSG00000135976	2	2:97500612	97500612	0	A	G	0.374	-0.0292832	0.00933106	0.000963975	0.0213693
Memory_B	ENSG00000175221	19	19:886257	886257	0	G	A	0.196	-0.0350987	0.0111728	0.000965065	0.0213693
Memory_B	ENSG00000162654	1	1:89215784	89215784	0	A	C	0.492	0.0338535	0.0111388	0.00137729	0.028379
Memory_B	ENSG00000272398	6	6:106713956	106713956	0	A	C	0.138	0.0808184	0.0266384	0.00140369	0.028379
Memory_B	ENSG00000131370	3	3:15367899	15367899	0	T	C	0.234	0.073842	0.0250804	0.00192381	0.0372739
Memory_B	ENSG00000131669	9	9:93142522	93142522	0	T	C	0.09	0.138521	0.0484679	0.00258691	0.0481166
Naive_B	ENSG00000143333	1	1:182632805	182632805	0	G	T	0.199	0.0950151	0.0137935	2.83345e-12	8.24533e-10
Naive_B	ENSG00000261573	1	1:198579280	198579280	0	A	G	0.078	-0.0725422	0.0109414	2.41876e-11	3.5193e-09
Naive_B	ENSG00000131370	3	3:15368858	15368858	0	G	A	0.255	0.129462	0.0206331	2.08489e-10	2.02234e-08
Naive_B	ENSG00000177570	8	8:118616847	118616847	0	A	G	0.359	-0.0386317	0.00691647	1.10134e-08	8.01225e-07
Naive_B	ENSG00000177963	11	11:236473	236473	0	C	T	0.197	0.0421712	0.00928847	1.36163e-06	7.58747e-05
Naive_B	ENSG00000189306	22	22:42545384	42545384	0	C	T	0.247	0.0892078	0.0193833	1.56443e-06	7.58747e-05
Naive_B	ENSG00000133316	11	11:62809375	62809375	0	C	T	0.129	0.104008	0.0247587	6.71901e-06	0.000244404
Naive_B	ENSG00000152133	2	2:37061611	37061611	0	A	T	0.21	0.0402856	0.00914159	6.02718e-06	0.000244404
Naive_B	ENSG00000178222	4	4:1049930	1049930	0	G	T	0.194	-0.0191415	0.00466167	1.87482e-05	0.000606191
Naive_B	ENSG00000162654	1	1:89215784	89215784	0	A	C	0.49	0.0474487	0.0116469	2.4566e-05	0.00071487
Naive_B	ENSG00000179344	6	6:32639242	32639242	0	G	C	0.376	0.431461	0.109377	3.77855e-05	0.000999599
Naive_B	ENSG00000122783	7	7:135128328	135128328	0	C	A	0.434	0.030593	0.0079768	5.79469e-05	0.00140521
Naive_B	ENSG00000160856	1	1:157731459	157731459	0	T	C	0.311	0.0580435	0.0154907	8.86349e-05	0.00198406
Naive_B	ENSG00000168653	1	1:38999467	38999467	0	C	A	0.331	-0.0570998	0.015675	9.80323e-05	0.00203767
Naive_B	ENSG00000196912	2	2:97571100	97571100	0	A	C	0.432	0.034602	0.0092264	0.000116201	0.00225431
Naive_B	ENSG00000152219	11	11:30206376	30206376	0	T	A	0.49	0.0399806	0.0114751	0.000258044	0.00469317
Naive_B	ENSG00000215845	1	1:161040984	161040984	0	A	G	0.27	-0.0650806	0.0190281	0.000318898	0.00545879
Naive_B	ENSG00000090376	12	12:66187582	66187582	0	A	G	0.351	0.0798682	0.0235119	0.000377276	0.00609929
Naive_B	ENSG00000154781	3	3:14645664	14645664	0	T	G	0.462	-0.0522921	0.0163124	0.000742306	0.0108341
Naive_B	ENSG00000226777	14	14:105900686	105900686	0	A	G	0.366	-0.0465473	0.0145118	0.000744613	0.0108341
Naive_B	ENSG00000068305	15	15:99543692	99543692	0	C	G	0.119	0.115379	0.0376369	0.000891483	0.0108833
Naive_B	ENSG00000127311	12	12:66291481	66291481	0	T	G	0.356	0.0240346	0.00758658	0.000897594	0.0108833
Naive_B	ENSG00000138639	4	4:85655532	85655532	0	G	A	0.263	-0.0944086	0.0290703	0.000893486	0.0108833
Naive_B	ENSG00000152056	2	2:223848309	223848309	0	T	G	0.487	-0.0505982	0.0158533	0.000789781	0.0108833
Naive_B	ENSG00000107902	10	10:124601937	124601937	0	G	C	0.475	0.0323017	0.0103565	0.00103078	0.0119982
Naive_B	ENSG00000143297	1	1:157560662	157560662	0	T	C	0.194	-0.0697543	0.0214829	0.00133992	0.0149968
Naive_B	ENSG00000130177	13	13:114275713	114275713	0	A	C	0.341	0.0253133	0.0084116	0.00152678	0.0153204
Naive_B	ENSG00000196352	1	1:207272333	207272333	0	T	C	0.424	0.112303	0.0370854	0.00142793	0.0153204
Naive_B	ENSG00000232629	6	6:32617727	32617727	0	C	G	0.444	-0.0147851	0.00490143	0.00148868	0.0153204
Naive_B	ENSG00000101310	20	20:18713091	18713091	0	T	C	0.235	0.0321252	0.0106253	0.00165193	0.0154468
Naive_B	ENSG00000107738	10	10:71769570	71769570	0	C	T	0.447	-0.0596957	0.0202947	0.00169862	0.0154468
Naive_B	ENSG00000169413	14	14:20716517	20716517	0	T	C	0.369	0.0396808	0.0132893	0.00165809	0.0154468
Naive_B	ENSG00000174885	11	11:244552	244552	0	A	G	0.189	0.0110023	0.00398666	0.00268108	0.0236423
Naive_B	ENSG00000145088	3	3:121786517	121786517	0	T	C	0.497	-0.0488397	0.0178913	0.00404755	0.0346422
Naive_B	ENSG00000274618	6	6:26239225	26239225	0	G	T	0.144	0.0282809	0.0104321	0.00420949	0.0349989
Naive_B	ENSG00000173193	3	3:122844753	122844753	0	T	G	0.316	0.0870049	0.0339183	0.00491484	0.0397283
Naive_CD8+_T	ENSG00000109762	4	4:185246084	185246084	0	A	G	0.375	0.046452	0.00978538	9.00077e-07	0.000309626
Naive_CD8+_T	ENSG00000110619	11	11:2994342	2994342	0	T	A	0.25	0.0598424	0.0128143	1.87185e-06	0.000321958
Naive_CD8+_T	ENSG00000168765	1	1:109651023	109651023	0	T	G	0.324	-0.0129239	0.00309764	1.15444e-05	0.00132376
Naive_CD8+_T	ENSG00000183662	3	3:68049873	68049873	0	G	T	0.429	0.0291929	0.00709656	1.79728e-05	0.00154566
Naive_CD8+_T	ENSG00000109689	4	4:26839062	26839062	0	A	G	0.472	-0.054364	0.0148189	0.000115448	0.00567344
Naive_CD8+_T	ENSG00000189306	22	22:42550874	42550874	0	A	C	0.189	0.091444	0.0245575	0.000108235	0.00567344
Naive_CD8+_T	ENSG00000260272	16	16:3146371	3146371	0	G	A	0.347	0.0141084	0.00368653	8.70612e-05	0.00567344
Naive_CD8+_T	ENSG00000185829	17	17:46052703	46052703	0	G	T	0.441	-0.0228464	0.00639763	0.000181028	0.00778421
Naive_CD8+_T	ENSG00000172057	17	17:39911790	39911790	0	T	C	0.321	0.0517604	0.0148266	0.000262048	0.00901444
Naive_CD8+_T	ENSG00000177963	11	11:206089	206089	0	A	G	0.186	0.0443983	0.012525	0.000254338	0.00901444
Naive_CD8+_T	ENSG00000008128	1	1:1738127	1738127	0	T	C	0.151	-0.0929471	0.0269322	0.000291676	0.00912151
Naive_CD8+_T	ENSG00000215845	1	1:161043813	161043813	0	A	G	0.367	0.0579291	0.0176096	0.000543773	0.0155882
Naive_CD8+_T	ENSG00000165646	10	10:117250147	117250147	0	A	G	0.082	-0.022025	0.00677476	0.000628897	0.0161071
Naive_CD8+_T	ENSG00000231621	2	2:197302101	197302101	0	C	T	0.439	-0.0217546	0.00673744	0.000655522	0.0161071
Naive_CD8+_T	ENSG00000130770	1	1:28290953	28290953	0	G	A	0.054	0.14242	0.0440858	0.00111645	0.0240036
Naive_CD8+_T	ENSG00000243678	17	17:51166443	51166443	0	A	T	0.309	-0.103406	0.0338217	0.00109623	0.0240036
Naive_CD8+_T	ENSG00000111671	12	12:6864487	6864487	0	G	A	0.166	-0.0140518	0.00461999	0.00138301	0.0279856
Naive_CD8+_T	ENSG00000166164	16	16:50337827	50337827	0	C	T	0.214	0.0505635	0.0168516	0.00150556	0.0287728
Naive_CD8+_T	ENSG00000166387	11	11:7527192	7527192	0	G	A	0.344	-0.0363878	0.0123152	0.0017701	0.0320481
Naive_CD8+_T	ENSG00000152219	11	11:30354662	30354662	0	C	T	0.497	-0.0331316	0.0111802	0.00190662	0.0327938
Naive_CD8+_T	ENSG00000169738	17	17:82035609	82035609	0	G	C	0.097	-0.0813417	0.0288299	0.00290272	0.0421879
Naive_CD8+_T	ENSG00000170293	3	3:32245299	32245299	0	G	A	0.191	-0.0338526	0.0123526	0.00276189	0.0421879
Naive_CD8+_T	ENSG00000188191	7	7:635637	635637	0	A	C	0.173	-0.0882124	0.0324379	0.00294334	0.0421879
Naive_CD8+_T	ENSG00000204110	6	6:37518768	37518768	0	T	C	0.276	0.01717	0.00606095	0.00267993	0.0421879
Naive_CD8+_T	ENSG00000172116	2	2:86856985	86856985	0	C	T	0.467	0.0966522	0.0346135	0.00320034	0.0433071
Naive_CD8+_T	ENSG00000257261	12	12:46442565	46442565	0	G	C	0.372	-0.0315046	0.0113043	0.00327321	0.0433071
NK	ENSG00000177570	8	8:118642171	118642171	0	T	C	0.357	-0.0268131	0.00276192	3.52022e-20	3.23156e-17
NK	ENSG00000138185	10	10:95858186	95858186	0	A	G	0.239	0.0289463	0.00403135	1.58669e-12	7.2829e-10
NK	ENSG00000161381	17	17:39092048	39092048	0	A	G	0.477	0.0190492	0.00334989	9.88725e-09	3.0255e-06
NK	ENSG00000225885	8	8:118653758	118653758	0	G	A	0.362	-0.00361362	0.000752146	6.85484e-07	0.000157319
NK	ENSG00000036448	8	8:2129989	2129989	0	T	C	0.296	-0.3142	0.0730467	7.7462e-06	0.00118517
NK	ENSG00000186470	6	6:26356119	26356119	0	A	C	0.146	0.0838294	0.0192504	7.59333e-06	0.00118517
NK	ENSG00000135596	6	6:109622610	109622610	0	G	A	0.058	0.0723918	0.0178663	2.45996e-05	0.0028228
NK	ENSG00000226688	10	10:95814898	95814898	0	C	T	0.229	0.0224223	0.00552316	2.32304e-05	0.0028228
NK	ENSG00000256427	12	12:9019825	9019825	0	A	G	0.392	0.0109924	0.00273626	2.79411e-05	0.00284999
NK	ENSG00000126838	12	12:9015057	9015057	0	A	G	0.389	0.0407497	0.0103966	4.68122e-05	0.00390669
NK	ENSG00000233016	9	9:136726874	136726874	0	A	G	0.138	-0.125686	0.0318839	4.40005e-05	0.00390669
NK	ENSG00000120875	8	8:29404701	29404701	0	T	G	0.083	0.0424224	0.0104351	5.44221e-05	0.00416329
NK	ENSG00000167977	16	16:2701172	2701172	0	T	C	0.055	-0.0461675	0.0124326	8.34233e-05	0.00589097
NK	ENSG00000120278	6	6:150629299	150629299	0	C	T	0.193	-0.0112111	0.00304681	0.000122731	0.00704171
NK	ENSG00000169738	17	17:82035609	82035609	0	G	C	0.095	-0.053823	0.0146104	0.000115604	0.00704171
NK	ENSG00000276085	17	17:36189143	36189143	0	G	C	0.244	0.135225	0.0365114	0.000111079	0.00704171
NK	ENSG00000049247	1	1:7912141	7912141	0	G	A	0.472	0.0251057	0.00671831	0.000144274	0.00736799
NK	ENSG00000214078	20	20:35701728	35701728	0	A	T	0.113	0.0369561	0.0101821	0.00014447	0.00736799
NK	ENSG00000109943	11	11:122832056	122832056	0	A	T	0.256	0.0882594	0.0249418	0.000247882	0.010836
NK	ENSG00000182472	19	19:38637876	38637876	0	G	A	0.44	0.012154	0.00350967	0.000242825	0.010836
NK	ENSG00000245105	12	12:9015057	9015057	0	A	G	0.389	0.010099	0.0028109	0.000231581	0.010836
NK	ENSG00000049249	1	1:7912141	7912141	0	G	A	0.472	0.0205805	0.00579735	0.000317451	0.0132463
NK	ENSG00000073969	17	17:46545734	46545734	0	G	T	0.359	-0.0491282	0.0146124	0.000416705	0.013662
NK	ENSG00000081026	1	1:113354215	113354215	0	G	A	0.251	-0.00561449	0.0016497	0.000355309	0.013662
NK	ENSG00000139187	12	12:9015057	9015057	0	A	G	0.389	0.0854222	0.0253374	0.000402053	0.013662
NK	ENSG00000164308	5	5:96916885	96916885	0	T	C	0.437	0.0290499	0.00850933	0.000373749	0.013662
NK	ENSG00000173272	2	2:131493005	131493005	0	G	C	0.462	0.0313465	0.00892377	0.00041315	0.013662
NK	ENSG00000198963	9	9:74227625	74227625	0	A	T	0.148	-0.0247028	0.00704271	0.000366523	0.013662
NK	ENSG00000111671	12	12:6870803	6870803	0	C	T	0.168	-0.00933852	0.00283955	0.000450112	0.0142484
NK	ENSG00000067064	10	10:968663	968663	0	G	A	0.183	-0.0747979	0.0225824	0.000504237	0.0154297
NK	ENSG00000154027	1	1:77471932	77471932	0	G	A	0.462	-0.0224842	0.00689317	0.000610055	0.0173418
NK	ENSG00000167851	17	17:74471782	74471782	0	G	C	0.214	0.0648404	0.0198886	0.000613806	0.0173418
NK	ENSG00000169926	15	15:31363643	31363643	0	C	T	0.329	-0.0526638	0.0161741	0.000623397	0.0173418
NK	ENSG00000170873	8	8:124757649	124757649	0	C	T	0.116	-0.104974	0.0318636	0.000682991	0.0179139
NK	ENSG00000188820	6	6:116456678	116456678	0	C	A	0.369	0.00966961	0.00298716	0.000669331	0.0179139
NK	ENSG00000103121	16	16:80973924	80973924	0	G	A	0.186	0.0323233	0.0102965	0.000726124	0.0185162
NK	ENSG00000266714	17	17:75587797	75587797	0	C	G	0.088	0.0272015	0.00823993	0.000849857	0.0210856
NK	ENSG00000175611	9	9:95866942	95866942	0	G	A	0.284	0.0135038	0.00432133	0.00087782	0.0212063
NK	ENSG00000137106	9	9:37422659	37422659	0	T	C	0.462	-0.0132747	0.00420918	0.000910923	0.0214417
NK	ENSG00000168765	1	1:109654510	109654510	0	T	C	0.319	-0.00888	0.0027598	0.00104355	0.0233654
NK	ENSG00000175567	11	11:73969018	73969018	0	A	G	0.349	-0.0587022	0.0188351	0.00104282	0.0233654
NK	ENSG00000174652	19	19:9400395	9400395	0	A	G	0.432	-0.0141643	0.00457804	0.00114748	0.0250807
NK	ENSG00000276070	17	17:36189169	36189169	0	G	C	0.201	0.349034	0.11541	0.00123218	0.0263055
NK	ENSG00000188677	22	22:44024135	44024135	0	C	G	0.269	-0.0117584	0.00390579	0.0015061	0.0314227
NK	ENSG00000074590	12	12:106068079	106068079	0	C	G	0.269	-0.0309141	0.00989282	0.00166098	0.0333359
NK	ENSG00000160310	21	21:46541798	46541798	0	G	A	0.42	0.0509852	0.0171041	0.00169278	0.0333359
NK	ENSG00000177663	22	22:17089895	17089895	0	G	A	0.492	-0.018134	0.00596805	0.00170856	0.0333359
NK	ENSG00000270099	10	10:95870766	95870766	0	T	C	0.249	0.00341837	0.00116947	0.00174306	0.0333359
NK	ENSG00000083444	1	1:11952923	11952923	0	G	A	0.49	-0.0155406	0.00534119	0.0021686	0.040628
NK	ENSG00000003393	2	2:201739357	201739357	0	T	C	0.379	0.0080768	0.00276568	0.00227708	0.0409875
NK	ENSG00000162704	1	1:183675038	183675038	0	G	A	0.379	NA	NA	0.00226779	0.0409875
