## Supplementary table 14 for "Ancestral and environmental diversity shape the immune landscape in Indonesia"

### Sheet: Papua_expanded_CD8T_viralGO
ID	Description	GeneRatio	BgRatio	RichFactor	FoldEnrichment	zScore	pvalue	p.adjust	qvalue	geneID	Count
GO:0019079	viral genome replication	0.0571429	0.00670766	0.0416667	8.51905	6.34686	7.65349e-05	0.00641154	0.00551491	DDX5/IFITM1/IFITM2/ISG20/STOM/TNIP1	6	0.0571429
GO:0045069	regulation of viral genome replication	0.0476191	0.00442519	0.0526316	10.7609	6.68449	0.000103911	0.00797946	0.00686357	DDX5/IFITM1/IFITM2/ISG20/TNIP1	5	0.0476191
GO:0050792	regulation of viral process	0.0666667	0.010667	0.0305677	6.24978	5.5994	0.000134536	0.00923983	0.00794767	DDX5/IFITM1/IFITM2/ISG20/STAT1/STOM/TNIP1	7	0.0666667
GO:0045071	negative regulation of viral genome replication	0.0380952	0.00302776	0.0615385	12.582	6.55619	0.000290857	0.0153157	0.0131738	IFITM1/IFITM2/ISG20/TNIP1	4	0.0380952
GO:0048525	negative regulation of viral process	0.0476191	0.00698714	0.0333333	6.81524	5.01059	0.000858287	0.0329547	0.0283461	IFITM1/IFITM2/ISG20/STAT1/TNIP1	5	0.0476191

### Sheet: Papua_unexpanded_CD8T_viralGO
ID	Description	GeneRatio	BgRatio	RichFactor	FoldEnrichment	zScore	pvalue	p.adjust	qvalue	geneID	Count
GO:0046597	negative regulation of viral entry into host cell	0.075	0.0021893	0.0638298	34.2574	9.8615	9.17947e-05	0.00832271	0.00663498	IFITM1/IFITM2/IFITM3	3
GO:0045071	negative regulation of viral genome replication	0.075	0.00302776	0.0461539	24.7708	8.29254	0.0002416	0.0120604	0.00961473	IFITM1/IFITM2/IFITM3	3
GO:1903901	negative regulation of viral life cycle	0.075	0.00307434	0.0454546	24.3955	8.22434	0.000252779	0.0120604	0.00961473	IFITM1/IFITM2/IFITM3	3
GO:0046596	regulation of viral entry into host cell	0.075	0.00363331	0.0384615	20.6423	7.50861	0.000413793	0.0180083	0.0143564	IFITM1/IFITM2/IFITM3	3
GO:0045069	regulation of viral genome replication	0.075	0.00442519	0.031579	16.9484	6.73088	0.00073656	0.0223287	0.0178008	IFITM1/IFITM2/IFITM3	3
