## Supplementary table 15 for "Ancestral and environmental diversity shape the immune landscape in Indonesia"

### Sheet: Sheet1
Global motifs	CDR3	V gene	J gene	Epitope	Epitope gene	Epitope species
SDS%TDT_ADENST	CASSDSSTDTQYF	TRBV6-4	TRBJ2-3	GLCTLVAML	BMLF1	EBV
	CASSDSSTDTQYF	TRBV6-4	TRBJ2-3	AVFDRKSDAK	EBNA3B	EBV
S%GYE_AEGQST	CASSGGYEQYF	TRBV7-8	TRBJ2-7	YLQPRTFLL	Spike	SARS-CoV-2
	CASSGGYEQYF	TRBV12-3	TRBJ2-7	NLVPMVATV	pp65	CMV
	CASSQGYEQYF	TRBV14	TRBJ2-7	NLVPMVATV	pp65	CMV
	CASSQGYEQYF	TRBV14	TRBJ2-7	KLGGALQAK	IE1	CMV
	CASSQGYEQYF	TRBV6-1	TRBJ2-7	ILSAHVATA	ZNT8	Homo sapiens
	CASSQGYEQYF	TRBV11-2	TRBJ2-7	KLFEFLVYGV	SMARCD3	Homo sapiens
	CSASEGYEQYF	TRBV20-1	TRBJ2-7	NLVPMVATV	pp65	CMV
	CASSSGYEQYF	TRBV7-2	TRBJ2-7	NLVPMVATV	pp65	CMV
	CAISSGYEQYF	TRBV2	TRBJ2-7	KLGGALQAK	IE1	CMV
